# Estrogen-related receptor agonism reverses mitochondrial dysfunction and inflammation in the aging kidney

**DOI:** 10.1101/755801

**Authors:** Xiaoxin X. Wang, Komuraiah Myakala, Andrew E. Libby, Julia Panov, Suman Ranjit, Shogo Takahashi, Bryce A. Jones, Kanchan Bhasin, Yue Qi, Kristopher W. Krausz, Patricia M. Zerfas, Thomas J. Velenosi, Daxesh P. Patel, Parnaz Daneshpajouhnejad, Avi Titievsky, Vadim Sharov, Boris Ostretsov, Cyrielle Billon, Arindam Chatterjee, John K. Walker, Jeffrey B. Kopp, Avi Z. Rosenberg, Frank J. Gonzalez, Udayan Guha, Leonid Brodsky, Thomas P. Burris, Moshe Levi

**Affiliations:** Department of Biochemistry and Molecular & Cellular Biology, University of Haifa, Mount Carmel, Haifa, 31905, Israel; Tauber Bioinformatics Research Center, University of Haifa, Mount Carmel, Haifa, 31905, Israel; Sagol Department of Neurobiology, University of Haifa, Mount Carmel, Haifa, 31905, Israel; Laboratory of Metabolism, Center for Cancer Research, National Cancer Institute, National Institutes of Health, Bethesda, MD 20892, USA; Department of Pharmacology and Physiology, Georgetown University, Washington DC 20057, USA; Thoracic and GI Malignancies Branch, National Cancer Institute, National Institutes of Health, Bethesda, MD 20814, USA; Office of Research Services, Office of the Director, National Institutes of Health, Bethesda, MD 20892, USA; Department of Pathology, Johns Hopkins University School of Medicine, Renal Pathology Service, Baltimore, MD 21287, USA; Center for Clinical Pharmacology, Washington University School of Medicine and St. Louis College of Pharmacy, St. Louis, MO 63110, USA; Department of Pharmacology & Physiology, Saint Louis University School of Medicine, St. Louis, MO 63104, USA; Kidney Diseases Section, National Institute of Diabetes and Digestive and Kidney Diseases, National Institutes of Health, Bethesda, MD 20814, USA

## Abstract

**Background:** A gradual decline in renal function occurs even in healthy aging individuals. In addition to aging *per se*, concurrent metabolic syndrome and hypertension, which are common in the aging population, can induce mitochondrial dysfunction and inflammation, which collectively contribute to age-related kidney dysfunction and disease. Here we studied the role of the nuclear hormone receptors, the estrogen-related receptors (ERRs) in regulation of age-related mitochondrial dysfunction and inflammation. ERRs were decreased in aging human and mouse kidneys and were preserved in aging mice with lifelong caloric restriction (CR).

**Methods:** A pan-ERR agonist was used to treat 21-month-old mice for 8-weeks. In addition, 21-month-old mice were treated with a STING inhibitor for 3 weeks.

**Results:** Remarkably, only an 8-week treatment with a pan-ERR agonist reversed the age-related increases in albuminuria, podocyte loss, mitochondrial dysfunction and inflammatory cytokines, including the cGAS-STING and STAT3 signaling pathways. A 3-week treatment of 21-month-old mice with a STING inhibitor reversed the increases in inflammatory cytokines and the senescence marker p21 but also unexpectedly reversed the age-related decreases in PGC-1α, ERRα, mitochondrial complexes and MCAD expression.

**Conclusions:** Our studies identified ERRs as important modulators of age-related mitochondrial dysfunction and inflammation. These findings highlight novel druggable pathways that can be further evaluated to prevent progression of age-related kidney disease.

**Significance Statement:** There is an increasing need for prevention and treatment strategies for age-related kidney disease. The hallmarks of aging kidneys are decreased mitochondrial function and increased inflammation. The expression of the nuclear hormone receptors estrogen-related receptors (ERRs) are decreased in aging human and mouse kidneys. This paper investigates the role of ERRs in the aging kidney. Treatment of aging mice with a pan-ERR agonist reversed the age-related increases in albuminuria and podocyte loss, mitochondrial dysfunction and inflammatory cytokines, including the cGAS-STING signaling pathways. Treatment of aging mice with a STING inhibitor decreased inflammation and increased mitochondrial gene expression. These findings identify ERRs as important modulators of age-related mitochondrial dysfunction and inflammation.
