## Supplementary tables 2-7 for "Estrogen-related receptor agonism reverses mitochondrial dysfunction and inflammation in the aging kidney": SupplementaryTable3_SenescenceDysregulatedGenes_AgingKidney.txt

Gene	young_1	young_2	young_3	young_4	young_5	young_6	old_7	old_14	old_15	old_16	old_17	old_18	Ttest	UP/DownOLD
Akt1	4.88	4.99	4.93	4.89	4.86	5.00	5.44	5.54	5.00	5.29	5.47	5.07	0.007859865	Up in Old
Calm1	5.18	5.12	5.10	5.09	5.06	4.90	5.45	5.75	5.33	5.11	5.32	5.14	0.032698688	Up in Old
Calm2	6.18	6.10	6.07	6.04	6.08	6.09	6.54	6.18	6.09	6.34	6.71	6.26	0.041642251	Up in Old
Calml4	5.32	5.38	5.46	5.48	5.51	5.61	5.05	4.92	5.34	5.08	4.78	5.47	0.018088485	Down in Old
Capn2	4.15	4.10	3.99	3.91	3.86	4.01	4.34	4.59	4.20	4.04	4.36	3.97	0.04642523	Up in Old
Cdk4	4.76	4.71	4.65	4.56	4.65	4.53	5.19	5.47	4.94	4.90	5.39	4.92	0.003865903	Up in Old
Cdkn1a	2.29	2.67	2.24	2.70	2.50	2.46	4.84	5.25	4.76	4.21	5.46	5.11	5.60271E-06	Up in Old
E2f4	3.57	3.77	3.68	3.60	3.73	3.69	3.85	4.06	3.90	3.82	3.90	3.66	0.015964065	Up in Old
E2f5	3.97	4.23	3.95	4.02	4.00	4.02	3.82	3.62	3.72	3.66	3.77	3.99	0.003074006	Down in Old
Ets1	3.71	3.56	3.72	3.22	3.49	3.50	4.20	3.95	3.71	4.34	4.16	3.64	0.008593748	Up in Old
Gadd45a	4.53	4.25	4.54	4.56	4.45	4.56	5.45	5.78	5.50	5.25	5.36	5.88	2.18626E-05	Up in Old
H2-D1	5.27	5.14	5.30	5.09	5.05	5.22	7.18	5.44	5.77	6.98	7.31	5.65	0.017682351	Up in Old
H2-K1	5.94	5.96	5.90	5.74	5.75	5.88	8.01	6.26	6.68	8.16	7.78	5.94	0.022279676	Up in Old
H2-K1	5.94	5.96	5.90	5.74	5.75	5.88	8.01	6.26	6.68	8.16	7.78	5.94	0.022279676	Up in Old
H2-Q4	3.59	3.38	3.19	3.17	3.06	3.42	5.11	3.40	3.86	5.10	5.03	3.75	0.019402758	Up in Old
H2-Q7	2.40	2.48	2.32	2.29	2.10	2.42	4.44	2.70	2.76	4.91	4.22	2.15	0.048868597	Up in Old
Kras	4.72	4.67	4.61	4.59	4.65	4.61	4.96	5.13	4.93	4.73	4.89	4.78	0.004725394	Up in Old
Map2k6	4.02	3.83	4.17	4.23	4.01	3.98	3.38	2.87	3.77	3.74	3.28	4.16	0.039663593	Down in Old
Mapk1	4.95	4.88	4.96	4.94	4.85	4.82	4.79	4.63	4.88	4.73	4.72	4.73	0.005373756	Down in Old
Mapkapk2	4.88	4.93	4.89	5.09	5.01	4.91	5.35	6.28	5.88	5.08	5.44	5.42	0.016165479	Up in Old
Mdm2	4.00	3.93	4.00	3.86	3.91	4.12	4.28	4.55	4.37	4.12	4.61	4.16	0.004143899	Up in Old
Mtor	4.88	4.80	4.89	5.01	4.84	4.81	4.16	4.21	4.71	4.12	4.20	4.86	0.01183786	Down in Old
Myc	2.61	2.74	2.87	1.83	2.41	1.88	4.44	4.39	3.61	3.32	4.37	3.47	0.000269805	Up in Old
Nfatc1	3.38	3.38	3.44	3.39	3.44	3.69	3.92	3.85	3.72	4.06	4.04	3.53	0.0034008	Up in Old
Pik3r1	5.38	5.48	5.50	5.16	5.37	5.39	6.19	6.96	5.78	5.83	6.15	5.88	0.007236374	Up in Old
Ppp3ca	4.62	4.69	4.62	4.71	4.66	4.81	4.57	4.50	4.51	4.54	4.64	4.61	0.007285322	Down in Old
Pten	5.66	5.72	5.65	5.60	5.71	5.82	5.97	6.02	5.81	5.82	6.08	5.69	0.018694186	Up in Old
Raf1	5.06	5.14	4.95	5.06	4.97	5.02	4.97	5.02	4.97	4.86	4.93	4.84	0.027733019	Down in Old
Rbl2	4.21	4.06	4.05	4.05	4.05	3.87	3.62	3.45	3.75	3.69	3.67	4.02	0.004435563	Down in Old
Rela	4.21	4.08	4.29	4.27	4.31	4.13	4.72	4.78	5.09	4.65	4.52	4.34	0.004910318	Up in Old
Rras	2.96	3.04	3.05	2.86	2.68	2.85	4.03	4.05	3.68	3.52	4.08	3.17	0.001482276	Up in Old
Rras2	4.23	4.32	4.41	4.43	4.43	4.70	5.09	5.37	4.42	4.87	5.00	4.61	0.017623799	Up in Old
Serpine1	2.17	1.96	2.35	2.61	2.82	2.21	4.13	4.52	3.51	3.65	3.96	3.75	1.47498E-05	Up in Old
Slc25a4	6.10	6.08	6.09	6.06	6.01	6.05	6.01	5.65	5.83	5.89	5.77	5.82	0.003959481	Down in Old
Smad3	3.17	3.30	3.16	3.08	3.02	3.24	3.45	4.04	3.66	3.51	3.72	3.28	0.007372114	Up in Old
Sqstm1	6.32	6.16	6.27	6.19	6.34	6.31	6.57	7.14	6.66	6.33	7.21	6.74	0.013488883	Up in Old
Tgfb1	3.41	3.23	3.22	3.22	3.51	3.29	4.31	3.95	4.20	4.31	4.61	3.37	0.004669379	Up in Old
Trp53	3.44	3.54	3.31	3.53	3.72	3.46	3.96	4.23	3.85	3.62	4.11	3.50	0.02002795	Up in Old
Trpm7	5.12	5.08	5.11	5.10	5.05	5.00	4.98	4.92	4.85	4.94	4.84	4.70	0.002454108	Down in Old
