## Supplementary tables 2-7 for "Estrogen-related receptor agonism reverses mitochondrial dysfunction and inflammation in the aging kidney": SupplementaryTable4_GenesDysregulatedAgingKidney_corrected_panERRagonist.txt

Gene	young_1	young_2	young_3	young_4	young_5	young_6	young-ERR_8	young-ERR_9	young-ERR_10	young-ERR_11	young-ERR_12	young-ERR_13	old_7	old_14	old_15	old_16	old_17	old_18	oldERR_19	old-ERR_20	old-ERR_21	old-ERR_22	Ttest_Young_vs_Old	UP/DownOLD	Ttest_Old_vs_OldERR	UP/Down old_ERR
Atf4	4.83	5.25	5.13	5.05	5.11	5.16	5.22	5.15	5.24	5.22	5.23	5.22	5.69	6.19	5.74	5.35	5.75	5.87	5.24	5.43	5.19	5.31	0.000762103	Up_old	0.006331038	DownERR
C1galt1	4.42	4.28	4.28	4.35	4.32	4.14	4.16	4.16	4.32	4.16	4.25	4.21	3.90	3.96	3.99	3.89	3.91	3.93	4.15	4.19	4.27	4.11	6.64955E-05	Down_old	0.002012002	UpERR
Cd24a	4.52	4.26	4.20	3.88	4.19	4.10	4.24	4.33	4.29	4.49	4.22	4.41	5.00	5.43	4.95	4.81	5.43	4.94	4.47	4.88	4.49	4.45	9.33485E-05	Up_old	0.009503152	DownERR
Cebpb	3.79	3.52	3.56	3.48	3.57	3.00	3.47	3.38	3.62	3.46	2.87	3.25	3.94	4.48	4.43	3.91	4.41	5.14	3.56	3.86	3.64	3.37	0.002836302	Up_old	0.007029346	DownERR
Creld2	3.87	4.36	4.26	3.85	3.96	3.96	4.12	3.93	3.71	3.73	4.23	3.91	4.53	4.77	4.33	4.60	4.48	4.39	4.08	4.27	3.97	4.09	0.001649448	Up_old	0.001836524	DownERR
Ddit3	2.48	2.64	2.73	2.81	2.59	2.77	2.88	2.66	2.58	2.56	2.59	2.68	3.54	3.96	3.44	3.32	4.00	4.01	3.02	3.08	2.76	2.82	0.000185677	Up_old	0.000863119	DownERR
Dync1i2	4.80	4.73	4.84	4.84	4.76	4.66	4.82	4.75	4.70	4.82	4.62	4.74	5.20	5.05	4.97	4.96	5.16	4.96	4.81	4.90	4.89	4.87	0.000514407	Up_old	0.006681524	DownERR
Egfr	4.24	4.27	4.32	4.30	4.33	4.25	4.34	4.23	4.53	4.49	4.23	4.48	4.72	4.76	4.69	4.54	4.69	4.49	4.37	4.52	4.42	4.49	0.000217699	Up_old	0.007629504	DownERR
F2rl1	4.40	4.14	4.16	4.45	4.50	4.42	4.70	4.17	4.55	4.52	4.08	4.48	5.55	5.73	5.37	5.20	5.54	4.94	4.86	5.04	4.69	4.78	5.55747E-05	Up_old	0.00454222	DownERR
Fahd1	4.49	4.65	4.41	4.55	4.48	4.46	4.53	4.47	4.65	4.51	4.45	4.41	3.95	3.78	4.22	4.13	3.77	4.36	4.47	4.28	4.55	4.50	0.003750668	Down_old	0.007553987	UpERR
Fbxo25	3.66	3.93	3.82	3.90	3.75	4.00	3.83	3.91	3.97	3.89	4.09	3.97	3.58	3.61	3.71	3.64	3.64	3.36	3.81	3.83	3.74	3.83	0.004981138	Down_old	0.005597761	UpERR
Fosl2	3.98	3.94	4.10	4.23	4.30	3.96	4.26	3.71	4.35	4.12	3.75	4.39	5.52	5.56	5.57	5.01	5.63	5.70	4.66	5.08	4.24	4.51	1.67788E-06	Up_old	0.00790129	DownERR
Gadd45a	4.53	4.25	4.54	4.56	4.45	4.56	4.88	4.48	4.68	4.75	4.26	4.96	5.45	5.78	5.50	5.25	5.36	5.88	4.98	5.20	4.79	4.92	2.18626E-05	Up_old	0.002817469	DownERR
Gak	5.15	5.24	5.13	5.14	5.14	5.19	5.21	5.20	5.15	5.21	5.11	5.18	5.22	5.41	5.25	5.32	5.31	5.31	5.13	5.21	5.18	5.16	0.001857271	Up_old	0.003070673	DownERR
Ganab	4.18	4.22	4.16	4.28	4.17	4.00	4.15	4.17	3.92	4.07	4.14	3.97	3.80	3.75	3.78	3.81	3.86	3.91	4.07	3.98	4.04	3.92	3.86826E-05	Down_old	0.003876704	UpERR
Gdf15	2.12	2.06	1.87	2.30	2.36	1.83	2.79	1.85	2.66	2.34	1.95	2.88	4.38	4.63	4.12	3.59	4.40	4.91	3.21	3.48	3.11	3.06	9.83231E-06	Up_old	0.000944334	DownERR
Gmfb	4.67	4.63	4.64	4.61	4.70	4.50	4.71	4.64	4.57	4.55	4.64	4.43	4.59	4.51	4.34	4.50	4.44	4.38	4.66	4.55	4.70	4.62	0.006487675	Down_old	0.008742762	UpERR
Herc4	4.81	4.81	4.83	5.02	4.92	4.94	4.89	4.92	4.77	4.74	4.75	4.84	4.44	4.16	4.48	4.31	4.35	4.55	4.84	4.56	4.94	4.89	5.03344E-05	Down_old	0.007008653	UpERR
Hnf4a	7.06	7.24	7.13	6.99	7.01	7.00	6.96	7.08	7.13	7.09	7.13	7.04	6.94	6.79	6.85	6.86	6.82	6.93	7.06	7.04	7.07	6.93	0.00226072	Down_old	0.006936559	UpERR
Hspa5	5.92	6.28	6.01	5.70	5.97	5.75	5.80	5.91	5.80	6.00	6.06	5.93	6.72	6.98	6.48	6.31	6.66	6.11	5.83	6.18	5.78	5.80	0.003509657	Up_old	0.003545482	DownERR
Ifrd1	3.30	3.38	3.11	3.26	3.33	3.12	3.54	3.26	3.33	3.26	3.04	3.18	4.14	4.65	4.13	3.76	4.34	4.56	3.46	3.89	3.48	3.73	0.000306205	Up_old	0.005967015	DownERR
Krt8	4.19	3.97	4.03	4.05	4.01	4.07	3.68	4.12	4.32	4.10	4.11	4.17	4.63	4.83	4.55	4.08	4.49	4.50	4.22	4.05	4.03	4.03	0.004706665	Up_old	0.006051708	DownERR
L2hgdh	5.10	5.24	5.14	4.89	5.05	5.10	5.10	5.12	5.07	5.25	5.06	5.15	4.63	4.59	4.66	5.02	4.53	4.99	5.10	5.02	5.22	5.17	0.00819525	Down_old	0.004870736	UpERR
Mcl1	4.56	4.53	4.49	4.47	4.59	4.36	4.43	4.50	4.53	4.49	4.57	4.35	4.95	5.00	4.97	4.81	4.96	4.90	4.43	4.59	4.44	4.48	2.35986E-06	Up_old	5.77202E-05	DownERR
Midn	5.09	5.19	5.20	5.02	5.27	5.18	5.19	5.32	4.85	5.11	4.98	5.09	5.55	5.74	5.64	5.50	5.82	5.94	5.22	5.40	5.15	5.25	0.000143252	Up_old	0.000945441	DownERR
Mt1	5.93	5.59	5.68	5.76	5.71	5.65	5.64	5.57	5.70	5.52	5.32	5.58	6.33	6.61	6.56	6.19	6.01	6.69	5.83	6.14	5.83	5.70	0.000786333	Up_old	0.006873449	DownERR
Mtpn	4.80	4.78	4.75	4.80	4.79	4.73	4.83	4.80	4.82	4.77	4.93	4.86	4.91	4.98	4.84	4.83	5.03	4.87	4.82	4.78	4.70	4.78	0.007468414	Up_old	0.009834302	DownERR
Ndufb5	5.55	5.45	5.47	5.58	5.54	5.49	5.65	5.38	5.32	5.49	5.43	5.48	5.13	4.98	5.19	4.93	5.22	5.26	5.31	5.32	5.44	5.47	0.000379662	Down_old	0.004595554	UpERR
Ndufb6	5.00	4.96	5.02	5.07	5.01	4.96	5.04	5.06	4.91	4.95	5.14	4.96	4.74	4.62	4.69	4.68	4.71	4.87	4.88	4.87	4.93	4.83	0.000108827	Down_old	0.004392878	UpERR
Nmrk1	4.72	4.90	4.78	4.84	4.65	4.80	4.82	5.03	5.07	5.01	5.08	4.84	4.57	3.90	4.45	4.36	4.31	4.30	4.94	4.74	4.95	4.85	0.002783256	Down_old	0.001024076	UpERR
Osbpl8	5.49	5.78	5.49	5.37	5.75	5.67	5.82	5.54	5.53	5.57	5.57	5.47	5.26	5.00	5.42	5.40	5.36	5.21	5.53	5.45	5.64	5.67	0.006838678	Down_old	0.006230548	UpERR
Ptcd3	4.44	4.45	4.45	4.44	4.45	4.39	4.53	4.36	4.13	4.22	4.23	4.45	4.17	4.14	3.99	4.24	4.13	4.25	4.31	4.30	4.50	4.43	0.000539763	Down_old	0.007668958	UpERR
Rnf19a	4.03	4.10	4.07	3.99	4.03	4.04	4.06	4.05	3.87	4.17	4.03	4.06	4.42	4.24	4.29	4.29	4.48	4.38	4.20	4.24	4.15	4.12	0.000136619	Up_old	0.004876169	DownERR
Sh3rf1	3.70	3.70	3.90	4.16	3.83	3.68	3.70	3.83	3.83	3.79	3.98	4.04	4.22	4.13	4.45	4.16	4.32	4.20	3.92	4.07	3.89	3.82	0.001275254	Up_old	0.002797329	DownERR
Slc33a1	4.98	5.10	5.12	5.23	5.29	5.35	5.24	5.18	5.02	5.15	5.24	5.21	4.77	4.68	4.83	4.70	4.56	4.75	5.15	4.84	5.07	5.07	8.6272E-05	Down_old	0.008526946	UpERR
Slc9a2	4.12	4.09	4.00	4.18	4.25	4.26	4.18	4.18	4.09	3.91	4.38	4.24	3.53	3.37	3.67	3.94	3.52	4.00	4.04	4.01	4.10	4.23	0.004031869	Down_old	0.007742767	UpERR
Snf8	3.88	4.04	4.05	4.03	3.91	3.78	3.98	3.73	3.97	3.80	4.04	3.91	3.65	3.72	3.54	3.75	3.45	3.90	3.95	4.01	3.96	3.84	0.007332323	Down_old	0.008070823	UpERR
Stat3	4.69	4.77	4.73	4.92	4.90	4.81	5.01	4.87	5.11	5.03	4.78	5.05	6.00	6.54	6.10	5.84	6.27	6.23	5.34	5.88	5.25	5.36	8.22701E-06	Up_old	0.007022099	DownERR
Tle3	4.48	4.58	4.71	4.72	4.53	4.29	4.53	4.45	4.28	4.32	4.26	4.31	4.87	5.15	4.97	4.51	4.96	4.95	4.42	4.62	4.52	4.49	0.009620241	Up_old	0.004793385	DownERR
Tmem82	4.15	4.25	4.26	4.35	4.33	4.41	4.19	4.47	4.33	4.30	4.28	4.46	4.53	4.73	4.56	4.36	4.59	4.65	4.41	4.41	4.37	4.29	0.001514677	Up_old	0.009465508	DownERR
Trpv5	4.27	4.36	4.33	4.38	4.38	4.51	4.55	4.28	4.26	4.45	4.21	4.30	5.18	5.10	4.56	4.88	4.94	4.60	4.37	4.36	4.34	4.41	0.003415189	Up_old	0.004220897	DownERR
Wbp5	4.20	4.17	4.04	4.08	4.09	4.26	4.16	4.12	4.27	4.32	4.04	4.14	4.82	4.70	4.40	4.47	4.92	4.44	4.28	4.38	4.05	4.25	0.001997579	Up_old	0.009034832	DownERR
Xpr1	5.18	5.11	5.13	5.11	5.17	5.01	5.07	5.06	5.03	5.24	5.20	4.99	4.92	4.88	4.87	4.87	4.78	4.75	5.09	5.04	5.20	5.03	2.50901E-05	Down_old	0.002897907	UpERR
