## Supplementary tables 2-7 for "Estrogen-related receptor agonism reverses mitochondrial dysfunction and inflammation in the aging kidney": SupplementaryTable6_ProteinsDysregulatedAgingKidney_corrected_panERRagonist.txt

Uniprot Accession	Gene Symbol	Gene Name	young_batch1	young_batch11	young_batch12	young_batch2	young_batch21	youngERR_batch1	youngERR_batch11	youngERR_batch2	youngERR_batch21	old_batch1	old_batch11	old_batch12	old_batch2	old_batch21	old_batch22	oldERR_batch1	oldERR_batch11	oldERR_batch2	oldERR_batch21	oldERR_batch22	Likelihood ratio test p-value Young vs. Old	Student T-test p-value Young vs. Old	Up/Down inOld compared to Young	Student T-test p-value Old/ERR vs. Old	UP/Down in Old/ERR compared to Old
S4R2E1	ABCG2	ATP-binding cassette, sub-family G (WHITE), member 2(Abcg2)	0.97	0.94	0.89	0.88	0.89	0.89	0.96	0.94	0.96	0.79	0.80	0.85	0.88	0.81	0.90	0.90	0.89	0.91	0.88	0.91	1.06027E-06	0.019523252	Down in Old	0.022539139	Down in Old
A0A1B0GRV0	BPNT1	bisphosphate 3'-nucleotidase 1(Bpnt1)	0.99	0.98	0.99	0.98	0.95	0.95	0.96	0.93	0.89	0.85	0.82	0.93	0.83	0.84	0.85	0.87	0.87	0.98	0.92	0.95	1.45736E-11	0.000236752	Down in Old	0.043729094	Down in Old
E3VVQ8	svil	supervillin(Svil)	0.95	0.92	0.93	0.91	0.93	0.88	0.94	0.93	0.89	1.00	0.97	0.97	0.95	1.00	0.95	0.91	0.94	0.92	0.94	0.93	9.95208E-07	0.00408444	Up in Old	0.003806865	Up in Old
Q8BSY0	ASPH	aspartate-beta-hydroxylase(Asph)	0.94	0.95	0.93	0.95	0.98	0.98	0.95	0.92	0.99	1.00	0.99	1.00	1.03	0.99	0.98	0.95	0.97	0.95	0.97	0.92	6.76921E-05	0.002512119	Up in Old	0.004199443	Up in Old
A2AQ43	FNBP1	formin binding protein 1(Fnbp1)	0.86	0.92	0.87	0.95	0.87	0.88	0.87	0.87	0.89	1.05	1.00	0.94	0.96	1.07	0.94	0.87	0.96	0.90	0.93	0.90	0	0.006650437	Up in Old	0.016013907	Up in Old
B2RSU6	CGNL1	cingulin-like 1(Cgnl1)	0.96	0.92	0.94	0.96	0.93	0.97	0.96	0.97	0.91	0.92	0.92	0.89	0.92	0.91	0.90	0.95	0.92	0.92	0.96	0.94	4.92243E-05	0.013782444	Down in Old	0.023308334	Down in Old
B2RU71	SLC26A4	solute carrier family 26, member 4(Slc26a4)	0.82	0.95	0.79	0.74	0.88	0.95	0.76	0.81	0.86	0.54	0.51	0.62	0.75	0.61	0.58	0.74	0.77	0.70	0.65	0.80	8.2242E-12	0.001265049	Down in Old	0.016756507	Down in Old
D3Z5U3	Dnase2a	deoxyribonuclease II alpha(Dnase2a)	0.90	0.91	0.93	0.96	1.00	0.89	0.92	0.95	0.88	1.04	1.04	1.03	1.05	1.05	0.99	0.96	1.04	0.94	0.93	1.00	1.20558E-10	0.00284789	Up in Old	0.040719854	Up in Old
Q5UE59	KLC1	kinesin light chain 1(Klc1)	0.96	0.95	0.97	1.00	0.97	0.93	0.96	0.97	0.94	1.04	1.09	0.95	1.02	1.07	1.02	0.96	1.01	0.89	0.96	0.97	2.30926E-14	0.022674149	Up in Old	0.02936238	Up in Old
E9QP46	SYNE2	spectrin repeat containing, nuclear envelope 2(Syne2)	0.91	0.91	0.93	0.91	0.96	0.91	0.96	0.92	0.93	1.01	1.01	0.98	0.98	1.00	0.98	0.96	0.98	0.96	0.99	0.93	4.88498E-14	0.000374636	Up in Old	0.048245161	Up in Old
F8WJG3	TRA2B	transformer 2 beta homolog (Drosophila)(Tra2b)	0.92	0.96	0.91	0.89	0.90	0.92	0.90	0.94	0.86	0.98	0.98	0.94	0.93	1.01	0.98	0.92	0.94	0.93	0.89	0.93	6.32208E-06	0.009641653	Up in Old	0.011875411	Up in Old
P14483	H2-Ab1	histocompatibility 2, class II antigen A, beta 1(H2-Ab1)	0.79	0.77	0.83	0.76	0.76	0.77	0.75	0.75	0.72	1.26	0.89	0.91	1.41	1.17	0.95	0.81	0.85	0.81	0.83	0.81	0	0.01518292	Up in Old	0.025701619	Up in Old
Q9CZS7	PIP4K2A	phosphatidylinositol-5-phosphate 4-kinase, type II, alpha(Pip4k2a)	0.91	0.85	0.96	0.93	0.88	0.88	0.91	0.81	0.98	1.01	0.95	0.97	0.97	1.03	0.97	0.89	0.93	0.89	0.92	0.88	0.000155452	0.011992144	Up in Old	0.000517361	Up in Old
O70318	EPB41L2	erythrocyte membrane protein band 4.1 like 2(Epb41l2)	0.94	0.91	0.90	0.90	0.91	0.92	0.91	0.92	0.85	1.04	1.00	0.97	0.97	1.01	1.03	0.97	0.99	0.98	0.95	0.94	0	0.000184179	Up in Old	0.033990337	Up in Old
O88532	ZFR	zinc finger RNA binding protein(Zfr)	0.81	0.91	0.86	0.87	0.88	0.95	0.84	0.85	0.85	0.86	0.96	1.01	0.90	0.98	0.99	0.86	0.93	0.91	0.84	0.87	1.8051E-05	0.018822537	Up in Old	0.043001587	Up in Old
S4R1M0	PTPRC	protein tyrosine phosphatase, receptor type, C(Ptprc)	0.68	0.75	1.03	0.79	0.71	0.94	0.76	0.64	0.80	1.13	0.97	1.09	1.02	1.27	0.98	0.85	0.99	0.93	0.97	0.93	3.11497E-07	0.006207803	Up in Old	0.029392397	Up in Old
P0DOV1	Ifi211	interferon activated gene 211(Ifi211)	0.82	0.84	0.88	0.80	0.88	0.89	0.80	0.81	0.82	1.20	1.04	0.96	1.17	1.16	0.94	0.79	1.04	0.93	0.97	0.93	0	0.002769688	Up in Old	0.039007961	Up in Old
P14434	H2-Aa	histocompatibility 2, class II antigen A, alpha(H2-Aa)	0.78	0.75	0.78	0.64	0.71	0.78	0.68	0.62	0.67	1.35	0.72	0.89	1.57	1.18	0.85	0.75	0.65	0.72	0.72	0.75	0	0.041864015	Up in Old	0.037588422	Up in Old
P28661	44078	septin 4(Sept4)	0.91	0.87	0.88	0.90	0.90	0.82	0.84	0.87	0.85	0.99	0.94	0.98	0.90	0.96	0.91	0.88	0.93	0.90	0.93	0.86	7.33367E-09	0.009532268	Up in Old	0.032536648	Up in Old
P30681	HMGB2	high mobility group box 2(Hmgb2)	0.91	0.92	0.89	0.95	0.93	0.93	0.86	0.92	0.86	1.10	1.00	0.93	1.06	1.13	0.94	0.89	1.02	0.92	0.90	0.90	0	0.024564737	Up in Old	0.040603564	Up in Old
Q3UA79	tap2	transporter 2, ATP-binding cassette, sub-family B (MDR/TAP)(Tap2)	0.87	0.86	0.92	0.85	0.91	0.90	0.82	0.85	0.89	1.19	0.92	0.95	1.29	1.10	0.98	0.89	0.95	0.88	0.90	0.95	0	0.023601359	Up in Old	0.045437989	Up in Old
P42125	ECI1	enoyl-Coenzyme A delta isomerase 1(Eci1)	0.97	0.96	0.92	0.94	0.93	0.94	0.95	0.99	0.97	0.88	0.88	0.97	0.93	0.86	0.89	1.03	0.90	0.99	0.99	0.95	2.40255E-10	0.048029985	Down in Old	0.031988849	Down in Old
P47811	MAPK14	mitogen-activated protein kinase 14(Mapk14)	0.86	0.95	0.92	0.91	0.93	0.97	0.90	0.96	0.94	0.99	1.00	0.97	1.01	0.97	0.98	0.96	0.99	0.89	0.93	0.93	8.37934E-06	0.005517947	Up in Old	0.04583985	Up in Old
Q3U2P8	MAPKAPK2	MAP kinase-activated protein kinase 2(Mapkapk2)	0.88	0.93	0.87	0.88	0.92	0.89	0.92	0.82	0.94	1.01	1.00	0.91	0.93	0.96	0.99	0.86	0.98	0.87	0.92	0.85	2.16112E-05	0.007973902	Up in Old	0.04520955	Up in Old
P97290	SERPING1	serine (or cysteine) peptidase inhibitor, clade G, member 1(Serping1)	0.85	0.87	1.07	0.89	0.86	1.11	0.89	0.88	0.89	1.06	1.05	1.03	1.01	1.17	1.08	0.91	1.07	0.90	1.00	0.93	0.000234817	0.013754354	Up in Old	0.032220311	Up in Old
Q3THX4	VPS45	vacuolar protein sorting 45(Vps45)	0.94	0.89	0.95	0.94	0.89	0.96	0.87	0.91	0.91	0.96	0.95	0.96	1.05	0.92	0.99	0.94	0.95	0.86	0.91	0.90	0.000163531	0.049372811	Up in Old	0.034376686	Up in Old
Q8BTL4	RELA	v-rel reticuloendotheliosis viral oncogene homolog A (avian)(Rela)	0.91	0.88	0.93	0.99	0.93	0.87	0.86	0.94	0.88	1.03	1.11	1.00	1.03	1.04	0.92	0.97	0.98	0.96	0.90	0.95	5.96582E-10	0.016593633	Up in Old	0.048585817	Up in Old
Q9R233	TAPBP	TAP binding protein(Tapbp)	0.75	0.77	0.82	0.76	0.79	0.76	0.80	0.75	0.80	1.31	0.91	0.84	1.36	1.17	0.87	0.75	0.88	0.77	0.83	0.90	0	0.025356306	Up in Old	0.045946614	Up in Old
Q3TFP0	SRSF10	serine/arginine-rich splicing factor 10(Srsf10)	0.91	0.85	0.92	0.87	0.90	0.91	0.85	0.94	0.92	0.97	1.00	0.93	0.96	1.00	0.90	0.83	0.93	0.88	0.84	0.89	1.26547E-05	0.006127585	Up in Old	0.006606085	Up in Old
Q3TJ28	CHMP1B	charged multivesicular body protein 1B(Chmp1b)	0.92	0.89	0.95	0.91	0.89	0.96	0.92	0.95	0.88	0.98	0.98	0.93	0.98	1.00	0.98	0.88	0.96	0.92	0.93	0.94	3.35738E-05	0.002663039	Up in Old	0.015110413	Up in Old
Q3TWW8	SRSF6	serine/arginine-rich splicing factor 6(Srsf6)	0.88	0.92	0.89	0.90	0.91	0.92	0.92	0.98	0.89	1.03	1.02	0.96	0.96	1.03	0.97	0.87	0.99	0.93	0.88	0.96	2.87745E-10	0.000441518	Up in Old	0.038392233	Up in Old
Q9R190	MTA2	metastasis-associated gene family, member 2(Mta2)	0.87	0.93	0.93	0.88	1.01	0.86	0.88	0.86	0.89	1.01	1.00	0.95	1.02	0.97	1.02	0.87	1.00	0.92	0.89	0.86	5.93833E-06	0.043211488	Up in Old	0.023405575	Up in Old
Q3U2P1	sec24a	Sec24 related gene family, member A (S. cerevisiae)(Sec24a)	1.05	0.98	1.02	0.95	0.98	1.03	1.04	1.01	1.03	0.90	0.89	0.93	0.94	0.93	0.96	0.99	0.93	0.96	0.98	1.02	1.21947E-08	0.009935213	Down in Old	0.024831789	Down in Old
Q3U313	RBM39	RNA binding motif protein 39(Rbm39)	0.91	0.93	0.90	0.93	0.95	0.94	0.95	0.94	0.94	1.01	1.01	0.98	0.98	1.01	0.94	0.95	0.97	0.95	0.91	0.92	8.54872E-14	0.001717484	Up in Old	0.024214389	Up in Old
Q8BN43	IFIT1	interferon-induced protein with tetratricopeptide repeats 1(Ifit1)	0.85	0.86	0.87	0.90	0.88	0.82	0.81	0.91	0.85	1.14	1.10	1.01	1.38	1.06	0.96	0.93	0.89	0.74	0.97	0.86	0	0.01002639	Up in Old	0.01090532	Up in Old
Q3UA17	MTCH2	mitochondrial carrier 2(Mtch2)	0.98	0.99	0.98	0.96	0.97	0.97	0.94	0.93	0.98	0.87	0.87	0.97	0.90	0.89	0.86	0.98	0.90	0.98	0.94	0.94	0	0.002497684	Down in Old	0.030553481	Down in Old
Q59J78	ndufaf2	NADH dehydrogenase (ubiquinone) 1 alpha subcomplex, assembly factor 2(Ndufaf2)	1.00	0.98	1.02	0.98	0.99	0.99	0.95	0.99	1.01	0.90	0.90	0.94	0.89	0.89	0.91	0.94	0.94	0.95	0.97	0.93	0	2.10501E-05	Down in Old	0.002153516	Down in Old
Q5SRX1	TOM1L2	target of myb1-like 2 (chicken)(Tom1l2)	1.04	0.98	1.02	1.04	0.97	0.96	1.02	1.04	0.95	0.94	0.93	0.92	0.96	0.91	0.89	0.99	0.91	1.00	1.03	1.04	2.63428E-06	0.001430986	Down in Old	0.032322959	Down in Old
Q61033	TMPO	thymopoietin(Tmpo)	0.94	0.97	0.92	0.95	0.98	0.93	0.93	0.94	0.98	1.06	1.03	1.00	1.01	1.04	0.99	1.00	0.99	0.99	1.02	0.97	6.57353E-11	0.001659895	Up in Old	0.044661172	Up in Old
Q8CEJ4	VIL1	villin 1(Vil1)	0.98	0.99	0.97	0.98	0.95	0.97	0.98	0.97	0.94	0.92	0.91	0.92	0.92	0.90	0.95	0.96	0.91	0.99	0.96	0.96	5.21666E-10	0.000536359	Down in Old	0.04584098	Down in Old
Q8VCA0	Slc22a19	solute carrier family 22 (organic anion transporter), member 19(Slc22a19)	0.99	0.97	1.02	1.12	1.14	1.16	1.16	1.23	1.37	0.74	0.72	0.79	0.63	0.67	0.77	0.93	0.91	0.87	0.81	0.82	3.81029E-13	8.34502E-05	Down in Old	0.002275448	Down in Old
Q6GQT9	nomo1	nodal modulator 1(Nomo1)	1.00	0.99	0.99	0.99	0.97	0.98	0.96	0.97	0.99	0.92	0.93	0.95	0.90	0.92	0.94	0.95	0.93	0.96	0.95	0.95	0	6.84718E-05	Down in Old	0.047189589	Down in Old
Q71RI9	KYAT3	kynurenine aminotransferase 3(Kyat3)	1.01	0.97	0.95	0.97	0.98	0.99	0.94	1.03	0.96	0.90	0.88	0.96	0.92	0.83	0.91	0.95	0.89	0.98	0.98	1.00	1.84111E-09	0.006600737	Down in Old	0.042200145	Down in Old
Q791T5	MTCH1	mitochondrial carrier 1(Mtch1)	0.95	0.94	0.92	0.88	0.91	0.92	0.93	0.92	0.90	0.89	0.84	0.91	0.88	0.87	0.88	0.93	0.90	0.92	0.90	0.92	2.0439E-05	0.029082023	Down in Old	0.013369705	Down in Old
Q8BI72	CDKN2AIP	CDKN2A interacting protein(Cdkn2aip)	0.39	0.38	0.39	0.71	0.69	0.40	0.38	0.73	0.79	1.19	1.10	1.30	0.71	0.79	0.52	0.33	0.30	0.61	0.54	0.70	6.51806E-07	0.021143628	Up in Old	0.018091004	Up in Old
Q8BTJ4	ENPP4	ectonucleotide pyrophosphatase/phosphodiesterase 4(Enpp4)	0.93	0.91	0.93	0.95	0.96	0.96	0.96	0.94	0.89	1.00	0.98	1.06	1.03	0.99	0.90	0.95	0.90	0.90	0.98	0.91	1.2842E-07	0.043328465	Up in Old	0.030748146	Up in Old
Q8BTX9	HSDL1	hydroxysteroid dehydrogenase like 1(Hsdl1)	0.88	0.95	0.87	0.87	0.93	0.91	0.93	0.90	0.92	0.93	0.94	0.96	0.98	0.94	0.93	0.86	0.88	0.93	0.87	0.89	0.000563663	0.047885009	Up in Old	0.002795837	Up in Old
Q8BYM8	CARS2	cysteinyl-tRNA synthetase 2 (mitochondrial)(putative)(Cars2)	0.96	0.94	0.99	0.95	1.00	0.92	1.07	0.91	0.93	0.87	0.87	0.84	0.83	0.88	0.98	0.99	0.92	0.93	0.95	0.97	0.000158642	0.009546681	Down in Old	0.02270311	Down in Old
Q8K0B2	LMBRD1	LMBR1 domain containing 1(Lmbrd1)	0.83	0.93	0.90	0.83	0.94	0.97	0.98	0.84	1.06	1.05	0.96	1.12	1.10	1.04	0.99	0.92	1.02	0.89	0.96	1.00	0.000370168	0.001429879	Up in Old	0.038665399	Up in Old
Q8K190	SAYSD1	SAYSVFN motif domain containing 1(Saysd1)	1.25	0.90	1.02	1.01	1.00	0.32	0.80	0.90	1.21	0.88	0.26	0.15	-0.16	0.43	0.87	1.00	0.95	1.00	1.01	1.23	1.29263E-05	0.011703032	Down in Old	0.011354445	Down in Old
Q91VA0	ACSM1	acyl-CoA synthetase medium-chain family member 1(Acsm1)	1.16	1.17	1.08	1.09	1.08	1.08	1.04	1.05	1.07	0.71	0.71	0.82	0.73	0.61	0.86	0.92	0.76	0.85	0.88	0.98	0	2.55501E-05	Down in Old	0.025810629	Down in Old
Q921T2	TOR1AIP1	torsin A interacting protein 1(Tor1aip1)	0.86	0.88	0.86	0.86	0.92	0.90	0.89	0.84	0.89	1.00	0.93	0.96	1.04	1.01	0.94	0.89	0.99	0.89	0.93	0.88	0	0.001182269	Up in Old	0.047822409	Up in Old
Q922Y1	UBXN1	UBX domain protein 1(Ubxn1)	0.91	0.93	0.90	0.90	0.86	0.96	0.93	0.90	0.88	0.93	0.98	0.98	0.95	0.96	0.91	0.92	0.92	0.93	0.88	0.91	0.000856155	0.013440423	Up in Old	0.017698396	Up in Old
Q924T2	MRPS2	mitochondrial ribosomal protein S2(Mrps2)	0.94	0.98	0.91	0.91	0.93	0.93	0.97	0.92	0.92	0.85	0.79	0.85	0.83	0.79	0.93	0.92	0.87	0.90	0.89	0.94	0	0.006000001	Down in Old	0.028325294	Down in Old
Q99JR8	SMARCD2	SWI/SNF related, matrix associated, actin dependent regulator of chromatin, subfamily d, member 2(Smarcd2)	0.94	0.93	0.86	0.92	0.93	0.98	0.91	0.87	0.94	0.98	0.95	0.99	0.96	0.98	0.95	0.87	0.97	0.87	0.95	0.91	0.000392591	0.019889423	Up in Old	0.044591637	Up in Old
Q99LP6	GRPEL1	GrpE-like 1, mitochondrial(Grpel1)	1.01	0.98	1.01	1.12	1.01	0.96	0.95	0.94	0.97	0.87	0.88	0.90	0.84	0.88	0.86	0.95	0.90	0.90	0.99	0.89	4.40012E-08	0.001591189	Down in Old	0.043196223	Down in Old
Q9CQG1	CHAC2	ChaC, cation transport regulator 2(Chac2)	0.90	0.96	0.96	0.97	0.95	0.95	0.94	0.90	1.00	0.85	0.79	0.90	0.77	0.84	0.78	0.92	0.85	0.87	0.87	0.88	0	0.000842105	Down in Old	0.046144747	Down in Old
Q9CQV1	PAM16	presequence translocase-asssociated motor 16 homolog (S. cerevisiae)(Pam16)	1.11	0.96	1.10	1.00	1.13	1.06	1.04	0.96	1.14	0.91	0.95	0.99	0.86	0.92	0.96	0.99	0.94	0.97	1.01	1.00	4.76534E-05	0.015669934	Down in Old	0.046848759	Down in Old
Q9D1L0	CHCHD2	coiled-coil-helix-coiled-coil-helix domain containing 2(Chchd2)	0.96	0.96	0.97	1.01	1.04	0.99	0.93	0.90	1.00	0.84	0.80	0.80	0.74	0.78	0.78	0.84	0.90	0.83	0.81	0.85	0	5.8712E-06	Down in Old	0.016909915	Down in Old
Q9JIX8	ACIN1	apoptotic chromatin condensation inducer 1(Acin1)	0.92	0.91	0.92	0.93	0.92	0.91	0.94	0.95	0.91	0.99	0.98	0.93	0.97	0.97	0.94	0.92	0.95	0.95	0.91	0.93	3.54375E-09	0.003892384	Up in Old	0.030178337	Up in Old
Q9QXD1	ACOX2	acyl-Coenzyme A oxidase 2, branched chain(Acox2)	1.30	1.23	1.09	1.18	1.19	1.09	1.03	0.99	1.22	0.79	0.74	0.79	0.79	0.70	0.78	0.83	0.85	0.79	0.78	0.82	0	4.7545E-05	Down in Old	0.030769235	Down in Old
Q9QXD8	LIMD1	LIM domains containing 1(Limd1)	0.94	0.90	0.90	0.92	0.96	0.98	0.92	0.97	0.96	0.99	0.99	1.01	1.04	1.01	1.00	0.89	1.00	0.94	0.97	0.93	3.3924E-07	0.000459329	Up in Old	0.022473706	Up in Old
