## Supplementary tables 2-7 for "Estrogen-related receptor agonism reverses mitochondrial dysfunction and inflammation in the aging kidney": SupplementaryTable7_O2PLS_chosen_genes_proteins.xlsx

### Sheet: Genes
Gene	V2_loading	young_1	young_2	young_4	young_5	young_6	young-ERR_8	young-ERR_9	young-ERR_10	young-ERR_11	old_7	old_14	old_15	old_16	old_17	old_18	oldERR_19	old-ERR_20	old-ERR_21	old-ERR_22
Aacs	-0.0433572	5.94449	6.04031	5.80213	5.91635	5.98495	5.69038	6.18698	6.03165	6.08849	4.22028	4.53783	5.64257	4.82285	4.2932	5.49559	5.63871	5.01498	5.81173	5.11772
Acsm3	-0.050822	6.669	6.8587	7.10011	7.21049	7.18276	6.96883	7.14763	7.24359	6.54951	4.69523	5.4507	6.71374	5.04049	4.70014	6.36826	6.70148	5.51504	6.63197	6.40769
Adamts1	0.0428774	3.86526	4.43193	3.83147	4.16124	4.38894	4.13307	4.50647	4.26037	4.48812	5.86706	6.02166	5.61256	4.76493	6.20611	5.64686	4.79296	5.82575	4.60166	5.06075
Adamts4	0.0699991	0.332598	0.325186	1.53164	1.38215	0.878563	1.05986	0.529278	0.695386	0.937804	2.31282	2.92425	3.38765	3.21938	3.03856	4.13339	1.54077	3.04665	1.57505	1.70254
Akr1b8	0.0565476	1.40917	1.47811	1.78034	1.6605	1.67787	1.47811	1.67846	1.47122	1.25847	3.65467	4.36161	3.38509	1.48741	3.77444	2.26031	2.38627	3.84911	1.88944	2.63292
Akr1c14	-0.0534306	6.12453	6.24294	6.38562	6.33883	6.58153	6.31545	6.2987	6.75056	6.28167	4.27273	3.57657	6.00967	5.06338	3.73373	5.77208	6.17237	5.28328	6.36603	5.93232
Aldh1a1	0.0538176	2.96588	2.97499	2.04558	2.06948	2.0292	2.92243	2.06948	2.82972	3.16387	4.1602	3.88746	3.8128	3.96036	4.04043	3.96987	4.34351	4.27413	3.90295	3.74133
Apoe	0.0464633	3.65077	3.56333	3.13017	3.16387	3.78745	3.88499	3.38112	3.7534	3.85059	5.31907	4.16587	4.59247	5.19252	5.66072	4.27532	4.23952	4.49726	4.10528	4.55017
Arg2	0.0513766	2.00939	1.96672	1.65472	1.93858	2.26745	2.03824	1.64102	2.32717	2.16242	3.05156	4.20726	3.24541	2.82161	4.13307	3.24541	2.71153	4.05281	2.6148	2.7225
B2m	0.0444635	5.92406	5.89002	5.65548	5.66793	5.87124	5.80213	5.55145	5.60118	5.58406	7.89992	6.08288	6.52592	7.63085	7.94761	5.62723	6.28167	6.53409	6.18957	6.43486
Bcl3	0.0588205	2.09027	2.11852	2.61073	2.80256	2.54382	2.38262	2.49816	2.26745	2.0072	3.64872	4.41291	4.2908	3.35662	4.24423	4.35648	3.26665	3.81909	2.26031	3.01142
C1qb	0.0426143	2.65101	2.45246	2.11154	2.23711	2.62018	2.30722	2.16719	2.55271	2.42795	4.02312	2.98871	3.58797	3.79361	4.52709	2.28326	3.0936	3.01534	2.69782	3.19892
C3	0.137793	3.08221	2.96612	3.28463	3.15528	4.32989	3.70162	3.17367	3.27723	3.0472	8.22747	7.30958	7.49835	5.8463	7.97972	4.5237	6.60581	7.62084	4.7103	6.2083
C4b	0.0915297	1.25847	1.03988	1.20219	0.755247	1.38834	1.15777	0.885401	1.36943	0.937804	4.37138	3.25246	3.86075	3.20564	3.63046	2.70009	3.24591	3.73082	2.54053	3.49744
C7	0.0471879	2.12331	2.12331	2.64124	2.47022	2.82123	3.20916	2.69971	2.94809	2.94604	4.28142	3.19053	3.68563	4.19777	4.45345	2.98442	3.63581	3.92377	4.1753	3.92416
Car3	-0.0665613	4.38698	3.96433	4.96125	4.37679	5.09576	4.51049	4.38245	3.8573	3.54589	2.49218	2.06083	3.05378	2.57545	2.04847	3.45963	2.43396	2.61565	2.19269	2.59094
Ccl2	0.0837165	0.580152	0.844057	0.876374	1.5054	0.675715	0.604327	1.37907	0.936404	0.176794	3.36916	2.22739	3.07325	2.99702	4.0788	3.00111	2.64124	3.06092	1.53164	2.30919
Cd14	0.0784166	2.05122	1.59258	2.00779	2.10575	1.98997	2.33261	1.53394	1.85157	1.48741	3.96745	4.66937	4.81978	3.01296	4.51738	3.15637	3.16565	4.61878	2.35849	3.1384
Cd44	0.0693383	2.07724	1.68277	1.63852	1.94738	2.26031	1.55098	1.72975	1.41981	1.21086	4.09369	3.07216	4.13007	3.09566	4.59524	2.29624	3.10566	3.97239	2.52166	3.08256
Cd74	0.0435562	5.96389	5.95923	5.34042	5.64257	5.91923	5.74144	5.53094	5.74553	5.70258	8.62734	5.8752	7.06531	8.40249	8.40249	5.73763	6.30183	6.57794	6.46397	6.837
Cdkn1a	0.085294	2.28664	2.66651	2.70428	2.50273	2.46049	2.6619	2.2551	1.99646	2.47969	4.84113	5.25127	4.76454	4.21463	5.4582	5.11199	3.90172	4.57998	3.45417	3.83154
Ces1e	-0.0427026	4.4564	4.52278	4.40107	4.18988	4.23466	4.16818	4.2293	4.41864	4.45021	2.5331	2.77647	3.92238	3.44069	2.37246	4.46373	4.08221	3.3892	4.21358	3.974
Ces2b	-0.0452143	2.66888	2.82307	4.1132	3.75801	3.94046	3.27509	3.60998	3.09651	3.02331	1.66794	1.78034	2.41372	1.61327	1.61806	2.56132	2.7592	2.32167	2.35849	2.29155
Cfi	0.0642774	1.73927	1.80066	1.75633	1.47811	1.83561	2.09829	1.82011	1.84089	1.91732	4.54864	3.19604	3.70499	2.47311	4.08543	2.54053	2.97115	3.86526	2.65339	3.72871
Ciita	0.0516834	2.09391	2.03787	1.04941	1.65185	2.01072	1.41922	1.7404	1.82767	2.14594	4.03098	2.95673	2.41077	3.92889	3.92136	1.98683	2.23678	2.48699	2.38262	2.33887
Clu	0.0429464	6.28167	6.10294	6.44038	6.38562	6.39716	6.11394	6.43844	6.46806	6.4745	8.40249	8.49698	7.67111	6.66581	8.32045	6.66581	6.97738	7.94761	6.35209	6.69771
Cp	0.0662411	3.81879	3.70974	2.78429	3.42377	3.40328	3.55188	3.26106	3.78789	4.04828	6.19231	5.57792	5.17206	5.0492	6.38562	3.7809	4.56598	5.89748	4.44574	4.94242
Csf1	0.0497177	2.60595	2.80023	2.52565	3.32398	3.02261	2.70887	2.96612	2.70084	2.93257	5.28503	4.39887	3.92291	4.33172	4.99523	3.32213	3.27836	3.68873	3.02775	3.70054
Cxcl1	0.119256	0.765473	1.17126	1.07998	0.871747	0	0.925151	0.833913	0.643686	0.435381	3.73039	4.14796	4.35573	2.14594	4.57939	5.89303	2.34634	4.23531	1.38774	2.86488
Cxcl10	0.076019	2.31282	2.22739	2.98714	3.45177	3.01592	2.58432	2.8918	1.91068	2.2148	5.13352	3.98516	5.30272	5.46367	6.2987	3.70213	4.1168	5.16333	2.79703	4.1591
Cyp26b1	0.0498947	0.996122	0.687078	2.13373	3.05682	3.34393	1.17648	2.18794	2.16867	2.23565	2.37726	2.60438	3.09093	4.55304	3.24171	1.43864	3.2963	2.76444	2.64659	2.34123
Cyp51	-0.0463045	4.81502	4.75045	4.70076	4.96572	4.97246	4.61878	4.74988	5.05447	5.06846	3.37902	3.57197	4.03576	3.84346	2.86875	4.11096	4.08413	3.78322	3.98625	4.06067
Cyp7b1	-0.0452176	4.76094	4.80891	3.57477	4.97711	5.27324	4.80574	5.12772	5.38822	4.7344	1.59201	2.80256	3.99698	3.60779	2.86625	3.89744	4.27878	3.75105	4.6112	4.37199
Cyr61	0.0519367	2.80925	3.31054	2.37726	3.30163	3.76078	3.14003	3.79952	3.94262	3.58788	5.73763	4.64504	3.39961	4.34821	4.73618	3.56374	3.48819	4.0354	3.71648	4.51308
D17H6S56E-5	0.0567068	2.29155	2.11734	2.5707	2.24202	2.67641	2.4653	2.36051	2.03499	2.4178	4.4926	3.44872	4.535	3.43794	5.04458	3.57601	2.98313	4.09089	2.74674	3.05348
Dcdc2a	0.0655185	2.11852	1.96125	1.96125	2.41155	2.08092	2.29658	2.25257	2.15121	2.28448	4.58155	4.30869	3.78105	2.87934	4.76493	3.23812	3.25984	3.98575	2.52004	3.28856
Degs2	-0.0453391	5.18074	5.10694	5.37487	5.0603	5.27466	5.10625	5.35704	5.53003	5.12542	3.49589	3.79155	4.8159	3.90446	3.11254	4.72268	4.99265	4.22961	4.85031	4.40865
Dpysl3	0.0531678	3.08105	3.04922	2.52056	3.13437	3.22574	2.98977	2.79739	3.055	3.24983	4.77656	4.90845	4.59113	3.84788	5.17206	3.20942	3.54285	4.42563	3.28039	3.88467
Dusp8	0.0708605	1.57015	1.57145	1.62395	1.77346	1.65472	1.84914	1.59913	1.65185	1.60194	3.56754	4.20998	3.8268	2.62545	4.03098	4.05662	2.80384	3.49299	2.17717	2.92687
Efhd2	0.043344	3.29536	3.31255	3.4283	3.38169	3.13085	3.21316	3.15291	3.45501	3.35797	4.50153	4.92655	4.92553	4.23581	5.25892	4.26973	3.89176	4.57441	3.48673	3.74704
Egf	-0.0464012	6.91937	6.78936	6.68047	6.78936	6.70148	6.68468	6.8587	7.11986	7.20076	4.82919	3.68958	6.25377	6.9575	5.28718	6.47727	6.50311	6.04842	6.72441	6.55616
Egr1	0.0767693	2.58897	2.45936	2.0164	2.82606	2.95673	2.33392	2.03325	1.87566	1.99738	4.54529	4.75347	4.46588	3.59046	4.85809	5.52851	3.54545	4.31287	2.67854	3.35328
Fga	0.0847142	3.03125	2.89319	2.70084	3.00938	2.75305	3.40805	2.67945	3.48319	3.07305	4.89434	7.22791	5.54124	3.15078	4.73858	6.15449	4.04405	5.66455	2.88834	3.80421
Fgb	0.0714415	0.863662	0.844057	0.571048	1.73247	1.31852	2.34529	1.56013	2.05717	1.41981	2.76444	6.00576	4.06266	1.36323	2.60172	3.19644	2.42583	4.41082	1.51649	2.0709
Fgg	0.107156	2.65289	1.95108	2.16867	2.72758	2.20429	3.19128	2.29955	2.7671	2.11154	5.61622	7.77885	5.63441	3.36217	4.87963	6.03377	4.25514	6.24	2.72574	4.29113
Fos	0.0418374	0.732838	0.156383	1.0843	0.643686	0.894596	0.894596	0.680785	0.856082	1.04844	1.65526	1.96708	1.69414	1.75228	2.09237	4.22879	1.16389	1.26332	0.51943	1.11432
Fosl2	0.0437216	3.976	3.94046	4.2293	4.29982	3.96353	4.26122	3.71349	4.35407	4.11969	5.51985	5.55667	5.56563	5.01057	5.63334	5.70383	4.65968	5.08423	4.23637	4.51015
Gbp2	0.0462753	2.02114	1.98876	1.93477	2.0072	2.13218	2.29836	1.36323	2.08353	1.91068	5.0898	2.39851	2.81099	4.95678	4.59706	2.29155	2.17253	2.74862	2.17186	2.74301
Gbp3	0.0468543	2.24722	2.20631	2.07724	2.47022	2.03325	2.27168	1.8931	2.4452	2.04359	4.98734	2.68342	3.23185	4.87056	4.39327	1.98958	2.22583	2.96778	2.17041	2.72607
Gbp5	0.0436518	2.1736	1.89494	2.58981	2.30288	2.42683	2.42559	2.1683	2.3101	1.87991	4.19987	2.16929	3.50265	4.92133	4.59049	2.91064	2.53071	2.81377	2.53815	2.82554
Gc	0.0776745	3.65974	3.12619	2.97626	3.06569	2.87125	3.65199	2.79257	3.43758	3.7871	5.51569	5.43637	5.51056	5.29724	5.88446	4.15358	4.69767	6.23395	3.82074	4.72414
Gdf15	0.064908	2.12007	2.0628	2.29658	2.35749	1.83476	2.78947	1.85157	2.66232	2.34376	4.38203	4.62599	4.11591	3.58884	4.39985	4.90802	3.2122	3.47983	3.11023	3.06142
Gm40826	-0.0411629	4.28694	4.17921	4.32862	4.29214	4.23608	4.25261	4.23425	4.40156	3.94512	2.79739	2.2514	3.65554	3.26891	2.19496	3.73599	4.01193	3.52779	4.0501	3.83843
Gm6300	-0.094561	2.55245	3.20015	3.88151	4.44223	4.59327	3.7644	4.35529	4.19987	1.93858	0.327309	0.0967709	2.4476	0	0.203851	2.23565	2.97499	0.788315	2.96116	2.33037
Gpc3	0.067495	3.84181	3.82534	3.39083	3.88995	3.9137	3.88579	3.64304	3.89245	4.1577	6.48378	5.32252	5.62802	4.95006	6.41181	5.01271	5.22235	5.26956	4.80956	5.04371
H2-Aa	0.0492364	4.23581	4.23667	3.83958	4.10559	4.36806	4.20172	3.70359	4.13339	3.92567	6.74644	4.07075	5.08906	6.33165	6.53409	4.1712	4.63087	4.58571	4.69694	4.99339
H2-Ab1	0.0444647	3.84625	3.69156	3.13785	3.49299	3.55739	3.37973	3.32952	3.61039	3.67412	6.15212	3.71867	4.65278	5.94803	6.10588	3.79952	4.09116	4.32891	4.15573	4.23071
H2-D1	0.0410953	5.27324	5.13987	5.08617	5.05002	5.22325	5.3823	5.17694	5.04811	5.04581	7.18276	5.4375	5.76827	6.97738	7.30958	5.65176	5.69412	5.91804	5.6771	6.03165
H2-DMa	0.0423659	2.43081	2.17614	1.46592	2.00493	1.87002	1.9155	1.87922	1.83844	2.04083	4.56312	2.63019	2.63874	3.7644	4.10472	2.36481	2.51593	2.51593	2.12775	2.43174
H2-DMb2	0.0961587	1.31852	1.22062	1.03716	1.25207	1.17648	1.03988	0.797998	0.695386	0.747952	5.63226	1.46869	2.6112	4.70507	4.68074	1.54738	2.00033	2.70262	2.11154	2.61299
H2-Eb1	0.0470015	4.77735	4.58734	4.14828	4.36048	4.61644	4.39658	4.20967	4.55965	4.45736	6.91937	4.46588	5.46518	6.36826	6.7061	4.32105	4.96816	4.99135	5.1041	5.23068
Havcr1	0.143631	0.575496	0.763411	2.02835	1.23227	1.22326	0.859856	1.27854	1.16077	0.732838	5.72167	7.63085	5.35481	2.13705	6.33883	2.24927	4.51075	6.68468	2.11734	4.31775
Igtp	0.0425073	2.63912	2.87245	2.8811	2.60196	3.00615	2.55453	2.58623	2.38827	2.13128	4.92007	2.49218	2.38627	5.67041	5.36813	2.77303	2.72828	3.00887	2.73691	3.07597
Il34	0.0451028	2.74411	2.91826	3.53011	3.16643	3.17909	2.78116	3.4064	2.78599	2.61375	4.4327	4.83059	4.68562	2.93477	4.95878	3.73895	3.70213	4.73669	3.23812	3.34087
Inmt	-0.0591448	7.57501	7.69353	7.53861	7.57501	7.47133	7.22791	7.63085	7.54916	7.71412	4.93516	4.11777	7.12949	6.74206	4.65735	7.34877	6.89095	6.21085	7.39908	7.13815
Irf1	0.0551382	3.15171	3.26847	3.21452	3.43499	3.54589	3.43997	3.19526	3.41526	3.07554	5.20151	4.20683	4.06565	5.58268	5.62802	4.50092	3.79111	4.37878	3.51524	4.03034
Irgm1	0.0411758	2.58097	2.77944	2.59404	2.70887	2.35124	2.33261	2.45246	2.47516	2.48379	4.72532	3.35886	3.21804	4.58571	4.91596	2.78947	2.99352	3.26714	2.55781	3.01779
Itgam	0.053528	1.48741	1.31573	1.72339	1.83067	1.95799	1.74409	1.60766	1.53505	1.79962	3.50289	2.62093	3.12619	3.46033	4.06254	2.12384	2.77303	2.86488	1.9732	2.64124
Jchain	0.0948089	0.747952	0.565572	0.265746	0.315886	0.176794	0.747952	0.507362	0.536802	0.617668	3.22244	2.71425	3.71056	2.03127	2.78429	2.11396	2.76016	2.29028	4.68074	1.80244
Jun	0.0453483	3.8573	3.95143	3.75692	3.9439	4.28341	3.94662	4.05796	4.17805	3.90802	5.33966	5.48912	5.29284	4.64542	5.61469	5.96709	4.64606	5.13431	4.05714	4.50899
Junb	0.0612758	3.01712	2.85856	3.5103	3.61605	2.9301	3.59069	3.05156	3.5686	3.31255	4.8545	5.16941	4.92955	4.29113	5.35481	5.93061	4.22836	4.84399	3.50794	3.70024
Klf6	0.0605739	3.7205	3.73179	3.3051	3.57176	3.21256	3.46471	3.39746	3.88004	3.58901	5.57571	5.53878	5.57248	4.43221	5.80083	5.22623	4.53699	5.24398	3.83367	4.33241
Lcn2	0.134392	1.31852	1.00729	1.14896	1.53111	1.18716	1.66566	0.841949	1.7034	1.38215	6.26796	6.32799	5.53458	2.94581	5.78211	4.52709	3.94135	5.31259	2.62093	3.8263
Lif	0.0937692	0.428048	0.268162	0.272156	0.536802	0.534172	0.891434	0.65215	0.600959	0.478667	3.6491	4.68481	3.5897	1.07998	3.38132	2.71214	2.27325	3.04472	0.933814	1.93477
Litaf	0.0414004	3.364	3.22324	3.31178	3.20656	3.09805	3.45821	3.26665	3.5897	3.11873	4.57386	5.33791	4.79982	3.95624	4.67164	4.17265	3.82267	4.58395	3.25141	3.69771
Lpl	-0.042639	5.74287	5.93061	6.72441	6.44963	6.4865	6.0286	6.49709	6.37088	6.00771	4.4743	4.55711	5.73326	5.15391	4.38068	5.76827	5.63035	5.03075	5.84523	5.29724
Lyz2	0.0494359	3.50009	2.90813	3.04321	3.1311	4.13687	3.1384	3.41112	3.21804	2.99814	5.38025	4.07247	4.25111	5.02274	5.8525	3.17477	4.27159	3.92994	3.88117	4.25362
Maff	0.0618231	2.25257	2.09706	2.3171	2.53383	1.80729	2.35384	1.69135	2.3313	2.12144	3.87926	4.20633	4.35944	3.14249	4.33911	4.21613	2.97736	3.76659	2.28448	2.83059
Mep1b	-0.0629533	5.68677	5.79562	5.11933	5.95923	6.03847	5.84806	6.01179	6.06136	5.74949	2.69834	3.11937	5.02944	5.00842	3.31265	5.07984	5.31415	4.64739	5.60208	5.58165
Mfsd2a	-0.0515784	3.0644	3.62084	3.70017	3.49819	3.63465	2.58897	3.4341	2.80384	2.6112	1.09305	2.45936	2.38667	1.83067	0.906224	4.06928	1.2157	1.53267	2.28875	1.83844
Mgp	0.0412527	5.59247	5.58629	5.28625	5.71069	5.65022	5.78309	5.48912	5.53715	5.78657	7.45398	6.42078	7.18994	6.75863	7.32221	5.26798	6.25377	7.21979	6.15212	6.669
Mogat2	-0.0621722	3.94567	3.79262	4.054	4.14294	4.07831	3.73861	3.89213	3.58901	3.87445	1.75108	1.3593	2.4231	2.84227	2.1332	3.0714	2.56238	2.55364	2.32027	2.7426
Myc	0.0580792	2.60979	2.73549	1.82767	2.41077	1.87922	2.99503	2.31194	2.2242	2.79739	4.43565	4.38576	3.61093	3.32073	4.36967	3.46616	3.4797	4.06834	2.87266	3.44463
Myof	0.0499202	3.34192	3.0552	2.87842	3.44624	3.3994	3.37656	3.35106	3.2	3.44295	5.12424	5.67391	4.35988	4.08722	5.33722	3.52438	3.82003	4.51348	3.67576	4.31422
Nccrp1	-0.0619908	4.18349	3.51242	2.42227	3.57562	3.79863	4.07578	3.76364	4.1022	4.2381	1.09305	1.00393	2.75161	3.96987	1.04844	3.59701	3.07285	3.17326	3.91078	3.83504
Nfil3	0.0493406	1.92482	1.90822	0.848299	1.56153	1.44626	3.33795	2.02056	2.40181	2.34269	2.94329	2.65002	3.33085	2.11696	3.19315	4.76249	2.86945	2.83282	2.5046	2.77694
Nfkb2	0.0489552	3.50716	3.38452	3.76462	3.8399	3.79629	3.71405	3.64804	3.52824	3.61313	4.99448	5.14143	4.97579	4.62556	5.47585	4.26824	4.23709	5.12226	3.83414	4.3379
Nfkbiz	0.0525717	2.80492	2.93138	2.99471	3.25246	2.78703	3.28545	2.88191	3.15551	3.03528	4.66061	4.73669	4.27273	3.95765	5.08376	4.28709	3.61201	4.43309	3.3087	3.58431
Osmr	0.0458977	2.54291	2.47022	2.90303	2.94886	2.76899	3.45558	2.69782	2.89319	3.22324	4.20683	4.49442	4.18826	4.12697	4.5515	3.95349	3.41919	4.15506	3.4736	3.68873
Parp14	0.0470589	2.3526	2.24858	2.40426	2.29624	2.35971	2.2439	2.24492	2.0709	2.33301	3.83942	2.95561	3.09423	4.37304	4.19424	2.3818	2.55292	2.96673	2.30288	2.5927
Pdgfb	0.0462583	2.71852	2.93159	2.65395	2.95357	3.09545	3.0714	3.29733	3.17571	2.82819	4.61442	4.46697	4.63899	3.60089	5.09453	3.28186	4.03222	4.70852	3.23416	3.99284
Pdk4	0.0490624	4.58636	4.09336	3.57258	4.30918	4.00138	5.57476	3.52779	4.6521	4.8509	5.32179	5.09026	6.22273	5.37148	6.28433	6.231	6.54546	6.15897	4.95508	4.34821
Plac8	0.0414643	2.88057	2.85699	3.17659	3.14465	3.39325	2.97017	3.13085	3.05985	2.79188	4.7452	3.68123	4.67731	4.16489	4.80711	3.49563	3.61371	4.38152	3.22966	3.5949
Plaur	0.0666963	2.386	2.38627	2.51593	2.40357	1.87991	2.41725	2.39276	2.49783	2.20766	4.3709	5.18889	4.30569	3.75993	4.84189	3.60282	3.16673	4.51918	2.67174	3.2583
Plin2	0.0507727	5.82028	5.79383	5.38159	5.74005	5.62081	5.71507	5.79929	5.70043	5.5446	6.77701	8.06991	6.61879	6.26115	7.14763	6.40064	6.32121	6.93829	5.88551	5.9383
Pou2af1	0.0521057	0.274401	0.526721	0.728589	0.447965	0.390267	0.908702	0.732838	0.288997	0.643686	2.31524	1.65762	2.7483	1.42691	1.43968	1.35558	1.69835	1.36323	3.8036	1.53394
Prrg4	0.0443008	2.79226	2.90466	2.11396	2.82407	2.88678	2.7671	2.68835	2.7225	2.7416	3.79035	4.55801	4.18988	3.11873	4.59149	3.09489	3.80496	4.46202	3.09215	3.28078
Psmb8	0.0552158	2.3818	2.49218	2.35384	2.23565	2.59094	2.57715	2.45767	2.80311	2.39307	5.36976	3.2616	3.19765	4.99009	4.70785	2.50148	2.64124	3.22139	2.88443	3.09423
Pvalb	-0.0521471	3.78827	4.17695	4.09192	4.07499	4.21358	4.61063	4.04957	3.77169	4.02943	1.35466	0.777407	2.81282	4.25788	1.26203	3.60018	3.79576	2.97413	3.61579	3.45043
Rhob	0.0435445	4.30448	4.48326	3.57205	4.11208	3.99459	4.18296	4.39063	4.14033	4.141	5.58871	5.52663	5.49559	4.46102	5.93061	5.88113	4.74139	5.31563	4.41124	4.71832
Sbno2	0.0465557	3.61965	3.5245	3.83533	3.93722	3.96617	3.74037	3.85545	3.67338	3.96987	5.04722	5.69294	5.1165	4.66189	5.3823	5.07595	4.30869	5.06727	4.09884	4.25913
Serpina10	0.0990256	0.428048	0.252505	0.543049	0.36562	0.943532	0.632533	0.469554	0.788315	0.643686	4.07578	3.77039	3.5656	1.65246	4.14443	1.70079	2.32442	4.04698	1.17275	2.83772
Serpine1	0.0527398	2.17041	1.96049	2.61299	2.82437	2.20766	2.47613	2.20631	2.08434	2.05122	4.12916	4.51738	3.51346	3.64601	3.95721	3.7463	3.06942	3.50391	2.53383	2.77134
Slc22a13	-0.0407039	5.40577	5.44715	4.41174	5.47585	5.50726	5.14698	5.5169	5.76462	5.80394	2.28448	3.90802	4.51471	5.08906	3.65404	4.46415	4.57243	4.57353	5.12772	4.97874
Slc22a19	-0.0654164	4.49948	4.65482	3.8734	4.94263	4.9997	4.64504	4.8315	5.15935	4.80711	1.64291	2.66432	3.67098	3.16466	2.14209	3.14937	3.91078	3.14968	4.12697	4.00737
Slc22a22	-0.0400781	4.73809	4.92757	4.7509	4.71982	4.75758	4.87633	4.6445	4.94678	4.68231	3.51437	1.69835	4.52472	4.18536	3.36469	4.66237	4.71139	4.004	4.67117	4.56969
Slc22a7	-0.0917411	3.90385	3.81226	4.09431	4.86713	4.85397	4.17458	4.89341	4.96632	4.22398	0	1.2844	2.95561	1.7034	0.384506	2.97413	2.12384	1.58556	3.30721	3.40236
Slc2a5	-0.0458396	4.82088	4.69523	4.60732	4.66578	4.66114	4.27889	4.59437	4.67624	4.73784	3.31099	2.94266	3.7738	4.20633	2.67034	4.22228	3.94932	3.7939	4.28694	4.34236
Slc34a2	0.0447658	1.89831	1.8002	1.68899	1.40917	1.71275	1.24754	2.21425	1.74271	1.76619	3.48054	4.10347	3.38932	1.43714	3.09927	1.44034	2.00493	3.5446	1.87002	2.31978
Slc7a13	-0.0461784	6.27074	6.44343	6.27396	6.45613	6.36335	6.18437	6.5946	6.73592	6.79399	4.04173	3.70674	5.9882	5.85401	4.09192	5.95923	6.23395	5.39764	6.41181	6.0736
Slc9a8	-0.0434461	5.2333	5.39078	5.18074	5.52663	5.77616	5.15648	5.66576	5.46023	5.27393	4.09849	4.05161	4.56373	4.3023	3.85973	4.39985	4.6079	4.1611	5.02618	4.71982
Slco1a1	-0.0586499	5.14894	5.31521	6.34797	5.72456	5.65662	5.45738	5.67144	5.84988	4.50222	3.76852	3.3051	5.52175	2.6942	2.20037	5.299	5.50814	3.18158	5.49686	4.70923
Snx31	-0.0667589	3.22704	3.39876	4.14716	3.8785	4.05753	3.51506	3.74037	3.07811	2.95214	1.42805	1.07821	2.42928	2.39851	0.92615	2.7671	2.1071	1.46592	2.44042	2.59586
Sox9	0.11106	0.687078	0.68574	1.60122	1.32622	0.607163	1.41519	0.833913	1.00198	0.780372	3.7549	4.75928	4.7563	1.80677	4.95374	3.28246	3.07481	3.83843	1.46416	2.36723
Spp1	0.0608847	6.68047	6.43177	6.55359	6.46806	6.37088	6.55359	6.41577	6.48378	6.6754	8.92095	9.3664	8.49698	7.38922	8.92095	7.62084	7.89992	9.24383	6.71374	7.89992
Sytl2	0.0473114	2.35291	2.29312	2.27256	2.35007	2.35291	2.53042	2.57377	2.26461	2.54408	4.27889	3.74266	3.32725	2.91595	4.35573	2.71133	3.25754	3.35618	2.65615	3.15228
Tmem173	0.052506	2.19372	2.27847	2.29312	2.14594	2.45299	2.29155	1.77346	2.09066	2.02473	3.90172	3.95225	3.67187	3.4136	4.01922	2.93398	2.62018	3.55805	2.74648	2.84458
Tnfrsf12a	0.0577457	2.84707	3.21035	3.0664	3.16243	3.1809	2.98066	3.27009	2.77965	2.74648	5.00085	6.05182	4.8509	3.66853	5.3109	4.41284	3.87382	4.81419	3.18797	3.89245
Ttr	-0.0403213	3.6286	3.61442	4.06565	4.03397	4.15885	4.27513	4.20683	4.01432	3.0636	2.28966	2.33261	3.97416	2.46755	2.99638	3.76901	3.45532	3.27073	2.70084	3.04922
Vcam1	0.0782174	2.2262	1.96297	1.9834	2.13942	1.90981	1.81697	2.23711	1.75186	2.32343	4.96999	2.80802	5.02618	3.90962	5.69168	2.96375	4.03318	5.19567	2.81377	3.80496

### Sheet: Protein
ProteinID	OfficialGeneSymbol	V2_loading	young_batch1	young_batch11	young_batch12	young_batch2	young_batch21	youngERR_batch1	youngERR_batch11	youngERR_batch2	youngERR_batch21	old_batch1	old_batch11	old_batch12	old_batch2	old_batch21	old_batch22	oldERR_batch1	oldERR_batch11	oldERR_batch2	oldERR_batch21
A0A075B5P6	Ighm	0.0601805	0.655511	0.602537	0.605596	0.663888	0.59329	0.729573	0.633298	0.770222	0.585392	1.64378	0.89168	0.905996	1.00023	1.02744	1.06706	1.00278	1.07506	0.905162	1.42002
A0A077S2U6	Lyz2	0.0635896	0.738448	0.721484	0.726709	0.649988	0.639653	0.764409	0.796668	0.664402	0.583538	0.916856	1.0854	0.757543	2.05163	1.09129	0.838166	0.697806	1.02758	0.842503	0.734401
A0A087WQL1	Usp40	-0.0401938	1.10729	1.23006	1.21674	1.08815	1.31982	1.13939	0.893798	1.07506	1.18622	0.974274	0.622516	0.98635	1.05331	0.616118	1.02089	0.926099	0.712847	1.08426	0.960131
A0A0A6YVR1	Ighv14-4	0.044505	0.550697	0.408128	0.509171	0.490881	0.497978	0.545054	0.474322	0.626714	0.511045	2.3227	0.715812	0.433555	0.477315	1.50941	0.582105	0.525526	0.689829	0.750443	0.425297
A0A0C6E3V3	HC	0.0506708	0.808507	0.560874	0.529597	0.509171	0.394881	0.775645	0.717154	0.743781	0.340785	1.722	0.770861	0.676892	1.00672	1.67935	0.894573	0.734994	0.794597	0.97478	1.3457
A0A0D3M034	Obp1b	0.0479848	0.64412	0.658546	0.550697	0.582105	0.626714	0.574617	0.642493	0.709584	0.624066	1.15437	1.23857	1.04881	0.869809	0.925385	1.2434	0.617898	0.875875	1.70149	0.490881
A0A0G2JGD2	S100a4	0.0446442	0.803366	0.791595	0.764936	0.811892	0.408128	0.774102	0.723789	0.379265	0.702431	1.17957	0.931437	0.915504	1.18861	1.16235	1.01643	0.922686	0.982349	1.00483	0.99606
A0A0N4SV10	Etnk1	0.0585267	1.08995	1.05248	0.0605415	1.08675	1.03991	0.026341	-0.0085795	1.06706	1.02792	1.13863	1.28517	1.33498	1.11144	0.994854	1.0397	1.2048	1.64378	0.888173	1.04706
A0A0N4SWB4	Kap	-0.0551934	0.975565	1.07082	1.2182	1.07369	1.16235	1.13863	1.03285	0.958484	1.05636	0.658546	0.765228	0.815665	0.572167	0.404529	0.875221	0.774989	0.408128	0.834302	0.815665
A0A0R4J0I1	Serpina3k	-0.0433926	1.07463	1.03544	1.07062	1.31982	1.05491	1.08995	0.98309	0.991993	1.2962	0.656915	0.90327	0.756251	0.518953	0.742317	0.755753	0.78985	0.987786	0.633298	0.802717
A0A0R4J122	Slc22a7	-0.0702898	0.888092	0.906494	0.914136	1.10729	1.34116	1.16704	1.10089	0.78164	1.32904	0.540032	0.607002	0.565831	0.368929	0.226257	0.474322	0.742619	0.400326	0.647065	0.646131
A0A140T8P2	Igkv6-20	0.0511412	0.762694	0.628611	0.654282	0.707031	0.400326	0.641725	0.64338	0.629627	0.437884	2.05163	0.733572	0.525526	0.693034	1.57328	0.797416	0.639653	0.766153	0.786078	0.731122
A0A1B0GQV5	Saa2	0.0630603	0.415875	0.304078	0.732722	1.06841	0.681943	0.567876	0.774102	1.27371	0.466739	1.55969	1.67935	0.849498	1.03625	1.13939	0.700335	0.719597	1.18746	0.769487	0.591662
A2ARD6	Kynu	0.0652859	1.16235	0.233054	0.262327	0.720464	0.694499	0.26991	1.30031	0.89168	0.556225	1.2434	0.253012	1.57328	1.38275	0.958148	0.934824	1.722	0.226257	0.869659	0.91098
A2BIN1	Mup10	0.0752075	0.648112	0.612059	0.632282	0.742317	0.511045	0.537205	0.629627	0.580486	0.649051	0.856765	1.15437	0.89154	0.635338	2.05163	1.41326	0.585392	1.30421	0.620883	0.587608
A2CEK7	Mup14	0.0431224	0.580486	0.564481	0.807961	0.933128	0.746003	0.636284	0.562508	0.487808	0.774989	0.710095	1.58854	1.21183	0.442305	1.42002	1.42788	0.59329	1.21183	0.605596	0.65079
A8DUK4	Hbb-bs	-0.0692043	1.12512	1.31041	1.11403	1.19039	0.990751	1.42788	1.35151	1.40007	1.2808	0.515487	0.699956	0.775909	0.67598	0.477315	1.0324	0.892176	0.609225	0.660283	0.836251
A8DUL0	Hbbt1	-0.0441575	0.990152	0.995107	1.07395	1.22491	0.842153	1.05988	1.3647	0.880077	1.07424	0.691896	0.645257	0.733173	0.699242	0.480297	0.985937	0.72091	0.618748	0.657758	0.749071
A8DUP7	Hbbt1	-0.0584369	1.22144	1.43431	1.19039	1.49158	1.16704	1.47473	1.40702	1.37564	1.40702	0.751706	0.928484	0.863546	0.804923	0.754973	1.14097	1.00453	0.784627	0.77531	0.975467
B7ZCG3	Bpifa2	0.0558641	0.166511	0.630933	0.505909	0.35073	0.21069	0.591662	0.672443	0.334054	0.21069	0.822044	0.796462	0.798888	1.03071	0.908366	0.928711	0.957176	0.906127	0.989638	1.33498
E9PX84	Dab2	0.0456649	1.43431	-0.157558	-0.157558	0.537205	0.420595	1.25003	-0.157558	2.3227	0.312393	1.31982	1.93957	1.37564	0.26991	1.76034	0.292466	1.87116	1.22491	2.05163	0.253012
E9Q3P4	Cenpf	-0.0445436	1.05121	1.2269	1.27075	1.34116	1.00818	1.10089	1.21183	1.24531	1.31041	0.700335	0.829215	0.865433	0.848411	0.806513	1.06451	0.854381	0.669939	0.93397	0.986983
E9QNT8	Ank1	-0.0412153	1.08311	1.14626	1.05539	1.05481	0.94341	1.21277	1.15783	1.10592	1.14487	0.605596	0.798621	0.723789	0.785138	0.693034	1.00335	0.884674	0.700898	0.736358	0.864335
J7PDL1	Ifggd1	0.042077	0.700335	0.795331	0.917017	0.660283	0.753605	0.759184	0.728748	0.794439	0.790207	1.58854	0.788341	0.624066	1.70149	1.18505	0.719597	0.721955	0.773354	0.706401	0.764655
K7TRL3	IgA heavy chain variable region	0.100597	0.0706635	0.111444	0.099868	0.0706635	0.0605415	0.090201	0.099868	0.0096025	0.188377	1.16527	0.111444	0.609225	1.10662	0.840576	1.13623	1.50941	0.099868	0.345603	0.404529
O09174	Amacr	-0.0431303	1.21674	1.26671	1.19589	1.14426	1.2182	1.11164	1.04625	0.933331	1.27075	0.770222	0.77275	0.94764	0.698467	0.698467	0.938907	0.818892	0.768072	0.891184	0.797971
O55091	Impact	0.0580416	-0.08324	-0.056822	-0.056822	0.591662	0.474322	0.598112	-0.056822	0.813891	0.663888	1.17747	1.04518	0.490881	0.550697	0.840867	0.041634	0.716585	1.08081	0.852395	0.298278
P01901	H2-K1	0.0435277	0.77275	0.756251	0.770861	0.693754	0.758514	0.745038	0.734065	0.758919	0.728128	1.28517	0.880077	0.848234	1.55969	1.17957	0.842425	0.799089	0.967293	0.791901	0.813699
P02798	Mt2	0.0529664	0.537205	0.537205	0.583538	0.618748	0.518953	0.540032	0.567876	0.591662	0.388689	0.628611	0.975847	0.896142	0.655511	1.722	0.907539	0.668942	1.87116	0.970379	0.567876
P04441	Cd74	0.0432001	0.714366	0.715812	0.756932	0.658546	0.664402	0.741931	0.630933	0.583538	0.678783	1.42788	0.742317	0.882937	1.44603	1.40702	0.808507	0.744277	0.750747	0.745693	0.8341
P06281	Ren1	-0.0533906	1.14097	1.08373	1.17619	0.916644	1.10662	1.14762	1.2808	1.40702	1.04651	0.723789	0.550697	0.843579	0.81486	0.648112	0.463457	0.642493	0.685352	0.924231	0.672443
P06330	IghmAC38.205.12	0.0473515	0.667219	0.785138	0.617898	0.610477	0.433555	0.736358	0.657758	0.797238	0.604043	1.34116	1.42002	0.626714	1.31656	1.07856	0.949749	0.888247	0.904891	1.47473	0.917332
P07361	Orm2	0.0528814	0.589033	0.497978	0.580486	0.637315	0.605596	0.605596	0.577098	0.772105	0.683569	1.40702	1.14762	0.533961	0.826584	2.3227	0.497978	1.05144	1.2808	0.759513	0.851466
P0DOV2	Ifi204	0.0499994	0.886679	0.951223	1.0293	0.205624	1.09109	0.976727	0.838277	0.511045	0.81458	0.985399	0.933563	0.86922	1.31041	1.46023	0.927446	0.786683	0.885254	1.64378	0.616118
P11589	Mup2	0.044308	0.613085	0.665292	0.647065	0.874658	0.710794	0.67598	0.899752	0.79002	0.740636	0.958603	1.04292	0.903576	0.677796	1.18746	1.49158	0.776061	1.38275	0.765513	0.845917
P11672	Lcn2	0.059318	0.533961	0.511045	0.56983	0.753852	0.657758	0.562508	0.687156	0.900272	0.545054	1.15173	1.3909	0.826196	1.13814	1.35686	0.997318	0.649051	1.54224	0.833327	0.671379
P11930	Nudt19	-0.0421546	1.14426	1.25651	1.24531	1.2283	1.36986	1.17619	1.00042	0.91931	1.28895	0.742317	0.749345	0.980373	0.679771	0.671379	0.847725	0.778412	0.828283	0.834189	0.766655
P12658	Calb1	-0.0438989	1.06596	1.00771	1.05574	1.14626	1.02052	1.00637	1.05833	0.949619	1.02044	0.602537	0.728748	0.703704	0.950346	0.463457	0.697806	0.776562	0.580486	0.714366	0.690648
P13634	Car1	-0.0451104	1.01957	1.13324	0.992043	1.00995	0.89413	1.17063	1.22345	1.32904	1.05028	0.610477	0.830421	0.762942	0.721484	0.591662	1.19704	0.995061	0.748229	0.753276	0.940973
P14434	H2-Aa	0.0460859	0.776061	0.746434	0.781306	0.636284	0.708217	0.776828	0.676892	0.624066	0.665292	1.3457	0.720464	0.886896	1.57328	1.17747	0.853889	0.748599	0.647065	0.724147	0.719204
P15327	Bpgm	-0.0444581	1.05422	1.21674	1.05389	1.22027	1.00023	1.22491	1.19589	1.2962	1.20631	0.667219	0.844992	0.791901	0.766463	0.580486	0.982318	0.872372	0.819093	0.711361	0.815494
P16015	Car3	-0.0476412	0.984053	1.03765	1.17165	1.41326	1.87116	1.08273	0.911177	1.07146	1.38275	0.629627	1.50941	0.660958	0.750443	0.705686	0.769274	1.32437	0.894089	0.781089	0.725663
P18242	Ctsd	0.0457818	0.730625	0.726709	0.710794	0.797593	0.772105	0.732722	0.773354	0.824395	0.774102	1.2048	0.989751	1.01277	0.984444	1.49158	0.89962	0.849498	1.21277	1.005	0.988787
P20491	Fcer1g	0.0417298	0.756251	0.710794	0.811618	0.738448	0.822189	0.750747	0.731122	0.723341	0.677796	1.36986	0.885001	0.841149	1.09727	1.44603	0.780871	0.80615	1.0825	0.835677	1.07369
P35230	Reg3b	0.0667626	0.56983	0.582105	0.565831	0.420595	0.310388	0.553741	0.616118	0.310388	0.166511	0.622516	1.70149	0.463457	0.843579	0.835677	0.437884	0.615002	1.19266	1.18622	1.76034
P54869	Hmgcs2	0.0480059	0.823675	0.837425	0.591662	0.605596	0.668942	0.626714	0.615002	0.721484	0.659449	0.99297	1.06528	1.05886	1.24681	0.890555	1.25224	1.64378	1.04014	1.2269	0.862275
P62311	Lsm3	-0.0416612	1.93957	1.55969	2.05163	1.55969	1.3909	-0.056822	2.3227	1.64378	1.47473	1.04847	-0.056822	2.3227	1.25224	1.25003	1.21674	2.3227	1.07978	1.57328	1.3647
P84244	H3f3a	0.0486969	0.746434	0.827511	0.787216	0.689829	0.91281	0.839969	0.829924	0.556225	0.734994	1.08702	1.41326	0.797971	1.109	1.04613	1.22027	1.18746	0.906494	1.13273	1.21027
Q32MD7	Rgs10	0.0945816	0.0096025	0.041634	0.041634	0.099868	0.099868	0.0605415	0.026341	0.041634	0.734401	1.87116	0.12956	1.93957	1.15689	1.13722	0.664402	1.18077	0.160715	1.06929	0.86831
Q3T9H8	Smug1	-0.114375	2.05163	1.20287	2.3227	1.1207	0.968837	2.3227	1.49158	1.11867	1.03256	-0.08324	-0.0276025	1.35151	1.09438	1.0178	1.19397	1.25003	-0.08324	1.40007	1.21674
Q3TRN7	Gypa	-0.0845097	1.81065	0.262327	0.276458	1.08223	0.0096025	0.21916	0.21069	0.809894	1.06516	0.0706635	0.160715	0.090201	-0.0276025	-0.056822	-0.08324	0.12956	0.0706635	0.676892	-0.08324
Q3TYY6	Epb42	-0.0425352	1.1126	1.3909	1.1682	1.13863	1.21183	1.35686	1.3457	1.12796	1.20287	0.665292	0.831244	0.878743	0.906173	0.778681	0.989983	1.01228	0.825885	0.866189	1.0289
Q3TZN6	Sptbn1	-0.0451192	0.832842	0.854232	1.02285	0.892959	0.746434	0.700898	0.793521	0.715812	0.752872	0.154005	0.21916	0.681943	0.663888	0.26991	0.425297	0.726709	0.817565	0.340785	0.881927
Q3U538	Akr1c18	-0.0517444	1.35686	1.32904	1.41326	1.61872	1.12796	1.32904	1.02251	0.929804	1.27371	0.868397	0.847024	0.876497	0.784627	0.9333	0.890907	0.866033	0.81031	0.831974	1.0338
Q3U548	Ugp2	0.058628	0.355863	0.340785	0.35991	1.46023	-0.056822	0.328882	0.304078	-0.08324	1.42002	0.17537	0.276458	2.05163	1.09792	1.28895	-0.157558	0.242717	0.205624	-0.157558	1.26671
Q3UBR4	Ctss	0.0451006	0.645257	0.666461	0.705295	0.632282	0.602537	0.724147	0.668942	0.663059	0.490881	1.19266	0.967293	0.748599	2.3227	0.977064	0.982628	0.763239	0.958516	0.767247	0.790401
Q3UEK4	Upb1	0.0808008	-0.056822	-0.0276025	-0.0276025	0.941067	0.965645	0.0096025	1.46023	0.975201	0.940743	1.25425	1.40007	1.50941	1.0962	0.811	1.16978	1.49158	1.34116	1.04938	1.14097
Q3UGY4	Sptb	-0.0476413	1.12292	1.23683	1.08223	1.0602	0.988376	1.26671	1.25003	1.2434	1.21674	0.646131	0.820686	0.802717	0.841079	0.734994	1.05422	0.963859	0.725135	0.772384	0.886488
Q3UJG0	Apoc2	-0.0429032	1.21027	0.629627	0.612059	0.930279	1.43431	1.17484	1.09109	1.07619	0.587608	0.425297	0.487808	0.388689	1.1269	1.00687	0.73886	0.474322	0.388689	0.892733	0.885104
Q3US82	C1qb	0.0409769	0.804697	0.703704	0.735419	0.74726	0.785666	0.818797	0.0605415	0.712847	0.776828	0.960442	0.882238	0.808752	1.43431	1.08174	0.832964	1.24098	1.25651	0.798621	0.890058
Q3V033	Havcr1	0.042994	0.540032	0.577098	0.560874	0.65079	0.633298	0.542416	0.604043	0.680536	0.682852	0.926462	1.14051	0.69129	0.657758	1.70149	0.656915	0.655511	1.55969	0.779237	0.673225
Q4JFI8	Apcs	0.0510342	0.564481	0.545054	0.602537	0.710095	0.749766	0.583538	0.652482	0.762942	0.680536	1.22345	1.31982	0.778068	0.776285	1.2283	0.65079	0.817066	1.28517	0.775909	0.822189
Q545I9	S100a6	0.0553844	0.630933	0.637315	0.663059	0.775645	0.912889	0.64412	0.637315	0.870417	0.866414	1.19149	1.57328	0.931038	1.06078	1.19266	0.96252	1.27371	1.13983	1.00118	1.07438
Q58E56	Igh	0.0438877	0.719204	0.75785	0.670691	0.562508	0.460483	0.783979	0.688988	0.693754	0.656915	1.16433	1.11683	0.821467	0.87785	1.07303	0.785666	1.21496	1.01867	1.35686	1.67935
Q5F2I8	IgG1 TS1 VH	0.0773671	0.197714	0.859559	0.183922	0.625132	0.505909	1.00057	0.674272	0.870746	0.451555	1.16336	0.758919	0.984348	1.87116	0.685352	0.954707	0.654282	0.933671	0.712847	0.992172
Q5FW60	Mup20	0.0457599	0.635338	0.638234	0.685352	0.744277	0.680536	0.692473	0.648112	0.610477	0.721484	0.80209	1.87116	0.882109	0.595886	1.20788	1.38275	0.73886	1.09414	0.764655	0.756251
Q5XFY8	N/A	0.0525067	0.602537	0.605596	0.542416	0.477315	0.345603	0.609225	0.73886	0.446294	0.283357	0.964824	1.14487	1.25425	0.511045	1.12741	0.751706	0.711361	1.07856	1.00431	1.47473
Q60960	Kpna1	-0.0473384	1.18622	1.36986	1.47473	0.960198	1.42002	1.37564	1.32437	1.34116	0.984825	0.12956	0.979272	1.41326	0.852293	0.752457	1.07485	0.142832	1.04581	0.802717	1.14926
Q61649	N/A	-0.0774606	1.31656	1.24681	1.23857	1.54224	1.01736	1.34116	1.43431	0.903979	1.21496	0.529597	0.60066	0.615002	0.616118	0.35073	1.12336	0.814133	0.425297	0.686805	0.765869
Q61847	Mep1b	-0.0450934	1.2601	1.18622	1.109	1.07438	1.065	1.18354	1.0793	1.02913	1.12017	0.752457	0.779658	0.892733	0.764409	0.542416	0.943155	0.816503	0.577098	0.910063	0.925187
Q62266	Sprr1a	0.0458093	0.591662	0.580486	0.609225	0.840576	0.660958	0.585392	0.587608	0.759513	0.671379	1.08426	1.722	0.801944	0.632282	1.61872	0.967293	0.854313	1.2601	0.78811	0.896964
Q63810	Ppp3r1	-0.0485789	0.697806	0.663888	0.739249	0.823097	0.838009	0.648112	0.59329	0.93191	0.641725	0.442305	0.616118	0.540032	0.0605415	0.0096025	0.12956	0.635338	0.701776	0.111444	0.677796
Q64454	Saa2	0.0484986	0.408128	0.298278	0.7636	1.02179	0.732722	0.560874	0.702431	1.20631	0.35073	1.42002	1.64378	0.810585	0.927257	1.1207	0.615002	0.658546	1.22345	0.685352	0.415875
Q6P1H6	Ankle2	-0.0515372	1.87116	1.722	1.54224	1.32904	1.55969	1.87116	1.13426	1.54224	1.3909	1.14926	0.993264	1.166	1.18077	1.09374	1.10279	1.2601	0.923033	1.19397	1.31982
Q6PJ91	Gstm7	0.0657421	0.708217	0.69129	0.697083	0.707777	0.610477	0.691896	0.564481	0.855499	0.602537	1.3647	0.857869	0.892552	1.81065	1.14487	0.8415	0.764936	1.05886	0.825467	0.841732
Q711L0	Spp2	0.0476045	0.715812	0.724634	0.772384	0.779237	0.769663	0.731122	0.727275	0.757149	0.622516	0.926342	1.55969	0.934317	1.10339	0.98784	1.03153	1.17859	0.954301	0.846807	1.19039
Q76M72	Slc22a27	-0.0596232	1.1682	1.17063	1.30031	1.16901	1.13814	1.15173	1.16336	1.01715	1.35686	0.729573	0.610477	0.714366	0.756251	0.582105	0.811121	0.835131	0.564481	0.820262	0.858807
Q78JN3	Eci3	-0.0526517	1.26297	1.27371	1.23683	1.26297	1.32437	1.20788	1.06038	0.982986	1.33498	0.779658	0.669939	0.916823	0.703704	0.699956	0.783723	0.823819	0.857579	0.805298	0.804382
Q7M092	N/A	-0.0411151	1.25425	1.2182	1.13426	1.42002	1.22345	1.26297	1.08527	1.46023	1.23498	1.01557	0.953991	0.859344	1.19831	0.736764	1.0508	0.935745	0.755753	1.17243	0.930631
Q7TS98	Anti-colorectal carcinoma light chain	0.0526201	0.628611	0.626714	0.577098	0.580486	0.457056	0.674272	0.640877	0.696191	0.477315	1.38275	0.94533	0.83663	1.02123	1.03732	0.988914	0.919275	1.09374	1.10393	1.41326
Q811C8	Igfbp7	0.0555077	0.759184	0.694499	0.790584	0.560874	1.02807	0.749071	0.768072	0.505909	0.771744	1.21674	1.05931	1.18354	1.15072	1.40007	1.15783	0.860493	1.27075	1.21027	0.838373
Q8BGW1	Fto	-0.0473039	1.54224	0.981175	1.38275	1.05093	0.941364	1.00466	1.19397	1.41326	1.18861	0.9575	1.16005	0.400326	1.12236	0.12956	0.797593	1.19589	0.985614	0.667219	0.615002
Q8BTE6	Wfdc21	0.0423671	0.322575	0.316873	0.328882	-0.08324	-0.157558	0.312393	1.70149	-0.157558	1.722	0.183922	0.292466	0.160715	1.16527	0.969928	1.26671	0.304078	1.3457	1.58854	-0.157558
Q8BY56	Rbm10	0.0524843	-0.157558	-0.08324	1.18077	0.408128	0.322575	0.963034	1.13559	0.26991	0.937368	1.10393	0.99637	0.994006	0.183922	0.950164	1.11164	-0.157558	0.983344	0.21069	0.839268
Q8C0J6	Sowahc	0.0579107	0.233054	0.766463	0.205624	0.0096025	0.35073	0.205624	0.197714	0.702915	0.736764	0.677796	0.798888	0.702915	0.842044	0.973865	0.735419	0.897323	1.02428	0.648112	0.854728
Q8K190	Saysd1	-0.0760023	1.24681	0.895221	1.01636	1.00714	0.996203	0.316873	0.804194	0.897353	1.21277	0.877669	0.262327	0.154005	-0.157558	0.425297	0.870599	0.995629	0.950444	1.00388	1.0141
Q8VC69	Slc22a6	-0.0448381	1.08815	1.15594	1.23284	1.10804	1.19831	1.14372	1.09374	1.03249	1.24531	0.714366	0.791901	0.899031	0.712847	0.54872	0.970722	0.984922	0.585392	0.925629	0.888136
Q8VCA0	Slc22a19	-0.046174	0.990751	0.966274	1.01623	1.11969	1.14097	1.16128	1.16128	1.23498	1.36986	0.739656	0.718483	0.789025	0.625132	0.665865	0.768345	0.930036	0.909491	0.865838	0.80595
Q8VEH7	Oas1g	0.0633604	0.35991	0.862521	0.967592	1.57328	0.026341	1.16527	0.298278	1.22345	1.05356	1.0519	1.2434	1.25003	1.40007	1.93957	1.44603	0.859559	0.962012	0.0096025	1.49158
Q91VA0	Acsm1	-0.0404709	1.16433	1.1682	1.08034	1.09282	1.0791	1.07672	1.04049	1.04837	1.065	0.711976	0.708794	0.816192	0.727621	0.605596	0.862355	0.924595	0.761806	0.845555	0.877669
Q91VB8	Hba-a1	-0.0683208	1.13106	1.33498	1.14926	1.12469	1.00015	1.43431	1.36986	1.35151	1.30421	0.518953	0.756932	0.767247	0.686126	0.470778	1.04111	0.927857	0.602537	0.679771	0.88735
Q91WT7	Akr1c14	-0.0437935	1.16128	1.17957	1.2048	1.21027	1.16128	1.19831	1.07999	0.960412	1.16901	0.751068	0.787972	1.02112	0.618748	0.595886	0.937869	0.801944	0.753852	0.939828	0.906841
Q91X17	Umod	0.0792421	0.670691	0.64412	0.649988	0.654282	0.660283	0.645257	0.595886	0.674272	0.657758	1.33498	1.08373	1.15437	0.843392	1.81065	0.951624	0.754655	1.07082	1.02787	0.873136
Q920E7	Pterin-mimicking anti-idiotope heavy chain variable region	0.0414964	0.765513	0.696191	0.67598	0.772384	0.794754	0.668236	0.617898	0.721955	0.67598	1.67935	1.06359	0.636284	1.09499	1.21277	0.870109	0.800478	0.860493	1.28517	1.22345
Q99J21	Mcoln1	-0.042704	0.625132	0.825467	1.44603	1.3647	1.25651	0.550697	0.501205	0.316873	1.17747	1.23284	1.20287	0.660283	0.21916	0.197714	0.226257	1.09847	0.646131	1.07325	0.205624
Q99JI1	Mustn1	0.0784752	0.17537	0.17537	0.160715	0.916206	0.876066	0.183922	0.188377	0.766655	0.789224	1.27823	0.21069	1.58854	0.835131	0.98018	0.817696	1.81065	1.10549	0.766463	0.87644
Q99LA6	Igh	0.0447871	0.620883	0.60066	0.556225	0.511045	0.283357	0.652482	0.226257	0.751388	0.304078	1.18505	0.612059	0.483816	1.05132	0.898664	0.625132	0.54872	0.9575	0.565831	0.915809
Q99P87	Retn	0.0563175	0.733173	0.723341	0.730159	0.732163	0.760716	0.682852	0.658546	0.742317	0.64338	1.04121	1.27371	1.19704	1.2962	0.96932	1.20788	1.05616	1.08789	1.23857	0.988738
Q9CWS5	GLOBIN domain-containing protein	-0.0470823	0.935219	1.30421	1.0814	1.23857	0.903933	1.3457	1.40007	0.740636	1.02329	0.550697	0.867598	0.766153	0.653331	0.72091	1.00496	0.815494	0.565831	0.663888	0.699242
Q9CXU6	Mup11	0.0481432	0.615002	0.56983	0.77275	0.89668	0.700335	0.617898	0.583538	0.545054	0.723789	0.695117	1.2048	1.14221	0.490881	1.87116	1.3909	0.626714	1.33498	0.663059	0.640877
Q9D8I1	Mzb1	0.0419917	0.778948	0.687752	0.805298	0.697083	0.814682	0.813699	0.809762	0.712363	0.780195	1.22027	1.02021	1.22027	0.791342	1.42788	1.02098	0.877395	1.04459	1.16336	0.927187
Q9DC50	Crot	-0.0659502	1.26671	1.19589	1.2283	1.32437	1.38275	1.18505	0.958186	0.879356	1.55969	0.670691	0.670691	0.817326	0.565831	0.565831	0.672443	0.691896	0.810585	0.709584	0.653331
Q9DCD9	N/A	0.0531275	0.665292	0.663059	0.724634	0.687752	0.673225	0.676892	0.725135	0.645257	0.706401	1.24531	1.13465	1.34116	1.11023	1.08995	0.941898	0.951151	1.04248	1.3457	0.992301
Q9ES88	Slc13a2	-0.0456753	2.3227	1.44603	1.70149	1.27823	0.894381	1.722	0.17537	1.07783	1.22491	1.2182	0.0706635	1.42002	1.20287	0.927366	1.0459	1.41326	0.0096025	0.804382	1.37564
Q9QWK4	Cd5l	0.0570224	0.682852	0.615002	0.618748	0.718483	0.56983	0.759865	0.701776	0.786683	0.647065	1.70149	0.975657	0.696191	1.14221	1.04154	0.796291	0.824902	0.942231	0.774102	1.23498
Q9QXD1	Acox2	-0.0449344	1.30031	1.23498	1.08995	1.18236	1.19397	1.08815	1.03035	0.989715	1.22345	0.793521	0.738448	0.788773	0.787411	0.704835	0.783979	0.826956	0.847431	0.790584	0.784627
Q9R118	Htra1	0.0501666	0.701776	0.733572	0.786289	0.666461	0.636284	0.78811	0.692473	0.564481	0.646131	1.07424	1.14626	1.04203	1.14626	1.05526	1.14762	1.34116	1.03166	1.31041	1.44603
Q9U410	Monoclonal anti-idiotypic Schistosoma japonicum antibody NP30 immunoglobulin light chain variable region	0.0454219	0.679771	0.607002	0.616118	0.525526	0.470778	0.697083	0.741645	0.622516	0.384414	1.04302	0.963378	1.2269	0.540032	1.1552	0.918918	0.618748	1.03453	0.761806	0.882163
Q9WUB0	Rbck1	0.0459722	0.142832	0.160715	1.2269	0.838518	0.64412	0.12956	1.37564	0.703704	0.881296	1.14426	1.2283	1.40007	0.982147	0.984525	1.09438	0.154005	1.00319	0.815825	0.933704
Q9Z1M2	Irgm2	0.0473729	0.706401	0.791901	0.629627	0.626714	0.777848	0.710095	0.747578	0.741645	0.718483	1.29279	0.859655	0.818361	1.58854	1.17484	0.678783	0.770433	0.876821	0.690648	0.680536
S4R1S2	Ank3	-0.0627859	1.01272	0.804382	0.695117	0.451555	0.675025	0.865624	0.75785	-0.0276025	0.76119	0.026341	0.142832	0.0706635	0.749071	0.166511	0.21916	0.099868	0.041634	0.17537	0.518953
U3KLT0	Brd2	-0.0549007	1.722	1.67935	1.14169	1.38275	1.40702	1.64378	1.14762	1.70149	1.32437	1.00681	0.948478	1.22491	1.18746	0.947482	0.86798	1.23498	0.720464	0.982628	1.10729
U5NG72	Irga6	0.0572881	0.65079	0.717154	0.769487	0.587608	0.663059	0.620883	0.632282	0.676892	0.640877	1.49158	0.711976	0.642493	1.93957	1.22491	0.647065	0.628611	0.752457	0.609225	0.583538
